# Identification of biomarkers and pathways of mitochondria in sepsis patients

**DOI:** 10.1101/2021.03.29.437586

**Authors:** Gongsheng Yuan

**Affiliations:** Department of Physiology and Pathophysiology, School of Basic Medical Sciences, Fudan University, Shanghai, China

## Abstract

Sepsis is a life-threatening condition associate with significant morbidity and mortality, but limited treatment. Mitochondria are recently recognized to be related to the pathophysiology of sepsis, and mitochondria could serve as a potential drug target. In our study, we aim to identify biological functions and pathways of mitochondria during the processes of sepsis by using a bioinformatics method to elucidate their potential pathogenesis. The gene expression profiles of the GSE167914 dataset were originally created by using the Nanostring nCounter Elements™ TagSet preselected for mitochondrial biogenesis and function panel. The biological pathways were analyzed by the Kyoto Encyclopedia of Genes and Genomes pathway (KEGG), Gene Ontology (GO), and Reactome enrichment. KEGG and GO results showed the Neurodegeneration pathways such as Huntington and Parkinson pathways were mostly affected in the development of sepsis. Moreover, we identified several mitochondrial genes including TOMM40, TOMM20, TIMM22, TIMM10, TIMM17A, TIMM9, TIMM44 were involved in the regulation of protein translocation into mitochondria. Further, we predicted several regulators that had the ability to affect the mitochondria during sepsis by L1000fwd analysis. Thus, this study provides further insights into the mechanism of mitochondrial function during sepsis.
