## Supplemental Table S1 for "Identification of biomarkers and pathways of mitochondria in sepsis patients"

### Sheet: kegg
Category	Term	Count	%	PValue	Genes	List Total	Pop Hits	Pop Total	Fold Enrichment	Bonferroni	Benjamini	FDR
UP_KEYWORDS	Mitochondrion	46	83.6364	1.73216e-48	SLC25A1, MIPEP, SLC25A3, TOMM40, TIMM9, ATP5I, TIMM10, ATP5O, TOMM20, ATP5L, BBC3, IMMP2L, RHOT1, GRPEL1, MSTO1, ATP5E, ATP5D, UCP2, TIMM17A, MFN1, TSPO, TIMM17B, SLC25A20, DNM1L, COX10, SLC25A25, SLC25A24, TIMM8B, SH3GLB1, MTX2, BNIP3, IDH2, TOMM34, IMMT, TIMM44, TIMM22, LRPPRC, TOMM40L, SOD1, TIMM10B, SLC25A15, BCL2, CYCS, SLC25A5, TP53, SLC25A13	55	1119	20581	15.3827	1.90538e-46	1.90538e-46	1.62823e-46
GOTERM_CC_DIRECT	GO:0005739~mitochondrion	39	70.9091	2.57616e-31	MIPEP, SLC25A3, TOMM40, TIMM9, ATP5I, TIMM10, ATP5O, TAZ, TOMM20, ATP5L, BBC3, RHOT1, GRPEL1, ATP5D, TIMM17A, MFN1, TSPO, SLC25A20, DNM1L, COX10, SLC25A25, SLC25A24, TIMM8B, SH3GLB1, STARD3, MTX2, BNIP3, IDH2, IMMT, TIMM44, LRPPRC, SOD1, TIMM10B, SLC25A17, BCL2, CYCS, SLC25A5, TP53, SLC25A13	55	1331	18224	9.70885	2.29279e-29	2.29279e-29	1.90636e-29
UP_KEYWORDS	Mitochondrion inner membrane	24	43.6364	1.48311e-29	SLC25A1, TIMM8B, SLC25A3, TIMM9, IMMT, TIMM44, TIMM22, ATP5I, TIMM10, ATP5O, ATP5L, TIMM10B, SLC25A15, IMMP2L, ATP5E, ATP5D, UCP2, TIMM17A, TIMM17B, SLC25A20, SLC25A5, SLC25A25, SLC25A24, SLC25A13	55	270	20581	33.2622	1.63143e-27	8.15713e-28	6.97064e-28
GOTERM_CC_DIRECT	GO:0005743~mitochondrial inner membrane	27	49.0909	4.49603e-28	SLC25A1, SLC25A3, TIMM9, ATP5I, TIMM10, ATP5O, TAZ, ATP5L, ATP5D, UCP2, TIMM17A, TIMM17B, SLC25A20, COX10, SLC25A25, SLC25A24, TIMM8B, IDH2, IMMT, TIMM44, TIMM22, TIMM10B, SLC25A15, SLC25A17, CYCS, SLC25A5, SLC25A13	55	441	18224	20.2865	4.00147e-26	2.00073e-26	1.66353e-26
GOTERM_BP_DIRECT	GO:0006626~protein targeting to mitochondrion	14	25.4545	7.24085e-25	TIMM8B, TOMM40, MTX2, TIMM9, TOMM34, AIP, TIMM44, TIMM22, TIMM10, TOMM20, TIMM10B, TIMM17A, TSPO, TIMM17B	55	34	16792	125.716	3.62043e-22	3.62043e-22	3.46837e-22
UP_KEYWORDS	Transport	31	56.3636	3.19398e-17	SLC25A1, SLC25A3, TOMM40, TIMM9, ATP5I, TIMM10, ATP5O, TOMM20, ATP5L, ATP5E, ATP5D, UCP2, TIMM17A, TSPO, TIMM17B, SLC25A20, SLC25A25, SLC25A24, TIMM8B, STARD3, MTX2, TIMM44, TIMM22, LRPPRC, TOMM40L, TIMM10B, SLC25A15, SLC25A17, CYCS, SLC25A5, SLC25A13	55	1978	20581	5.86461	3.51337e-15	1.17112e-15	1.00078e-15
UP_KEYWORDS	Mitochondrion outer membrane	12	21.8182	5.90751e-15	SH3GLB1, TOMM40, RHOT1, MSTO1, MTX2, BNIP3, BCL2, MFN1, TOMM34, DNM1L, TOMM20, TOMM40L	55	112	20581	40.0929	6.4726e-13	1.62457e-13	1.38827e-13
UP_SEQ_FEATURE	repeat:Solcar 3	10	18.1818	1.02714e-14	SLC25A1, SLC25A15, SLC25A3, SLC25A17, UCP2, SLC25A20, SLC25A5, SLC25A25, SLC25A24, SLC25A13	55	51	20063	71.5258	1.85851e-12	1.07772e-12	1.04199e-12
GOTERM_CC_DIRECT	GO:0005741~mitochondrial outer membrane	13	23.6364	1.45229e-14	SH3GLB1, TOMM40, MTX2, BNIP3, TOMM34, TOMM20, TOMM40L, BBC3, MSTO1, BCL2, MFN1, TSPO, DNM1L	55	149	18224	28.9093	1.29441e-12	4.30846e-13	3.58232e-13
UP_SEQ_FEATURE	repeat:Solcar 2	10	18.1818	1.78627e-14	SLC25A1, SLC25A15, SLC25A3, SLC25A17, UCP2, SLC25A20, SLC25A5, SLC25A25, SLC25A24, SLC25A13	55	54	20063	67.5522	3.21743e-12	1.07772e-12	1.04199e-12
UP_SEQ_FEATURE	repeat:Solcar 1	10	18.1818	1.78627e-14	SLC25A1, SLC25A15, SLC25A3, SLC25A17, UCP2, SLC25A20, SLC25A5, SLC25A25, SLC25A24, SLC25A13	55	54	20063	67.5522	3.21743e-12	1.07772e-12	1.04199e-12
INTERPRO	IPR023395:Mitochondrial carrier domain	10	18.1818	2.48431e-14	SLC25A1, SLC25A15, SLC25A3, SLC25A17, UCP2, SLC25A20, SLC25A5, SLC25A25, SLC25A24, SLC25A13	54	53	18559	64.8463	3.25784e-12	1.62722e-12	1.54027e-12
INTERPRO	IPR018108:Mitochondrial substrate/solute carrier	10	18.1818	2.48431e-14	SLC25A1, SLC25A15, SLC25A3, SLC25A17, UCP2, SLC25A20, SLC25A5, SLC25A25, SLC25A24, SLC25A13	54	53	18559	64.8463	3.25784e-12	1.62722e-12	1.54027e-12
GOTERM_BP_DIRECT	GO:0030150~protein import into mitochondrial matrix	7	12.7273	1.00009e-11	TOMM40, GRPEL1, TIMM17A, TIMM17B, TIMM44, TOMM20, TOMM40L	55	17	16792	125.716	5.00044e-09	2.50023e-09	2.39522e-09
UP_KEYWORDS	Membrane	44	80	9.84441e-11	SLC25A1, SLC25A3, TOMM40, TIMM9, ATP5I, TIMM10, ATP5O, TAZ, TOMM20, ATP5L, LDHA, IMMP2L, RHOT1, MSTO1, ATP5E, ATP5D, UCP2, TIMM17A, MFN1, TSPO, TIMM17B, SLC25A20, DNM1L, COX10, SLC25A25, SLC25A24, TIMM8B, SH3GLB1, STARD3, MTX2, BNIP3, TOMM34, IMMT, TIMM44, TIMM22, LRPPRC, TOMM40L, TIMM10B, SLC25A15, SLC25A17, BCL2, SLC25A5, TP53, SLC25A13	55	7494	20581	2.19706	1.08289e-08	2.16577e-09	1.85075e-09
GOTERM_MF_DIRECT	GO:0015266~protein channel activity	6	10.9091	2.15695e-10	TOMM40, TIMM17A, TIMM17B, TIMM22, TOMM20, TOMM40L	55	12	16881	153.464	2.95502e-08	2.95502e-08	2.7609e-08
UP_KEYWORDS	Translocation	8	14.5455	2.21782e-09	TIMM10B, TIMM8B, TIMM9, TIMM17A, TIMM17B, TIMM44, TIMM22, TIMM10	55	84	20581	35.6381	2.4396e-07	4.06601e-08	3.47459e-08
GOTERM_BP_DIRECT	GO:0006412~translation	11	20	6.7482e-09	SLC25A1, SLC25A15, SLC25A3, SLC25A17, UCP2, SLC25A20, SLC25A5, SLC25A25, SLC25A24, SLC25A13, ABCF1	55	253	16792	13.2743	3.37409e-06	1.1247e-06	1.07746e-06
INTERPRO	IPR002067:Mitochondrial carrier protein	6	10.9091	1.20474e-08	SLC25A1, SLC25A17, SLC25A5, SLC25A25, SLC25A24, SLC25A13	54	27	18559	76.3745	1.57821e-06	5.26071e-07	4.97961e-07
GOTERM_MF_DIRECT	GO:0003735~structural constituent of ribosome	10	18.1818	3.18363e-08	SLC25A1, SLC25A15, SLC25A3, SLC25A17, UCP2, SLC25A20, SLC25A5, SLC25A25, SLC25A24, SLC25A13	55	222	16881	13.8256	4.36156e-06	2.18079e-06	2.03752e-06
GOTERM_BP_DIRECT	GO:0006754~ATP biosynthetic process	6	10.9091	3.1859e-08	ATP5E, ATP5D, ATP5I, ATP5O, SLC25A13, ATP5L	55	29	16792	63.1674	1.59294e-05	3.98238e-06	3.81512e-06
UP_KEYWORDS	ATP synthesis	5	9.09091	7.52379e-08	ATP5E, ATP5D, ATP5I, ATP5O, ATP5L	55	16	20581	116.938	8.27614e-06	1.18231e-06	1.01034e-06
GOTERM_BP_DIRECT	GO:0006839~mitochondrial transport	5	9.09091	1.26978e-07	STARD3, SLC25A17, MTX2, UCP2, SLC25A24	55	15	16792	101.77	6.34869e-05	1.26978e-05	1.21645e-05
GOTERM_MF_DIRECT	GO:0051087~chaperone binding	7	12.7273	2.17352e-07	SLC25A17, GRPEL1, TIMM9, TIMM44, TIMM10, TP53, SOD1	55	81	16881	26.5246	2.97768e-05	9.92574e-06	9.27368e-06
GOTERM_CC_DIRECT	GO:0042719~mitochondrial intermembrane space protein transporter complex	4	7.27273	2.449e-07	TIMM10B, TIMM8B, TIMM9, TIMM10	55	5	18224	265.076	2.17958e-05	5.44902e-06	4.53064e-06
UP_SEQ_FEATURE	topological domain:Mitochondrial intermembrane	6	10.9091	2.49832e-07	RHOT1, MFN1, IMMT, TOMM20, SLC25A25, SLC25A24	55	51	20063	42.9155	4.49688e-05	1.13049e-05	1.09302e-05
UP_SEQ_FEATURE	short sequence motif:Twin CX3C motif	4	7.27273	3.66517e-07	TIMM10B, TIMM8B, TIMM9, TIMM10	55	6	20063	243.188	6.59709e-05	1.32679e-05	1.28281e-05
GOTERM_CC_DIRECT	GO:0005753~mitochondrial proton-transporting ATP synthase complex	5	9.09091	3.96876e-07	ATP5E, ATP5D, ATP5I, ATP5O, ATP5L	55	21	18224	78.8918	3.53214e-05	7.0644e-06	5.87377e-06
UP_KEYWORDS	Protein transport	12	21.8182	4.26302e-07	TIMM10B, TIMM8B, TOMM40, MTX2, TIMM9, TIMM17A, TIMM17B, TIMM44, TIMM22, TIMM10, TOMM20, TOMM40L	55	610	20581	7.36131	4.68922e-05	5.86166e-06	5.00905e-06
INTERPRO	IPR004217:Tim10/DDP family zinc finger	4	7.27273	4.3717e-07	TIMM10B, TIMM8B, TIMM9, TIMM10	54	6	18559	229.123	5.72677e-05	1.43173e-05	1.35523e-05
GOTERM_BP_DIRECT	GO:0042776~mitochondrial ATP synthesis coupled proton transport	5	9.09091	5.48843e-07	ATP5E, ATP5D, ATP5I, ATP5O, ATP5L	55	21	16792	72.6926	0.000274384	4.57369e-05	4.38159e-05
KEGG_PATHWAY	hsa05014:Amyotrophic lateral sclerosis (ALS)	6	10.9091	6.33247e-07	TOMM40, BCL2, CYCS, TP53, TOMM40L, SOD1	25	50	6879	33.0192	4.9392e-05	4.93932e-05	4.81267e-05
UP_KEYWORDS	Transit peptide	11	20	1.12817e-06	SLC25A1, MIPEP, SLC25A3, GRPEL1, ATP5D, IDH2, IMMT, TIMM44, ATP5O, LRPPRC, COX10	55	536	20581	7.67948	0.000124091	1.37887e-05	1.17831e-05
UP_KEYWORDS	Acetylation	25	45.4545	1.51812e-06	MIPEP, SLC25A3, TIMM9, ATP5I, ATP5O, ATP5L, LDHA, GRPEL1, ATP5E, ATP5D, SLC25A20, DNM1L, SLC25A24, TIMM8B, SH3GLB1, MTX2, IDH2, IMMT, LRPPRC, SOD1, CYCS, HPRT1, SLC25A5, TP53, SLC25A13	55	3424	20581	2.73218	0.000166979	1.66993e-05	1.42703e-05
KEGG_PATHWAY	hsa05016:Huntington's disease	8	14.5455	2.73716e-06	ATP5E, ATP5D, CYCS, SLC25A5, ATP5O, TP53, SOD1, BBC3	25	192	6879	11.465	0.000213476	0.000106749	0.000104012
UP_SEQ_FEATURE	transit peptide:Mitochondrion	10	18.1818	5.0368e-06	SLC25A1, MIPEP, SLC25A3, GRPEL1, ATP5D, IDH2, TIMM44, ATP5O, LRPPRC, COX10	55	482	20063	7.56809	0.000906216	0.000151944	0.000146907
UP_KEYWORDS	Hydrogen ion transport	5	9.09091	8.21472e-06	ATP5E, ATP5D, ATP5I, ATP5O, ATP5L	55	49	20581	38.1837	0.000903215	8.21472e-05	7.01985e-05
GOTERM_BP_DIRECT	GO:0055085~transmembrane transport	8	14.5455	1.24224e-05	TOMM40, SLC25A17, BCL2, SLC25A5, SLC25A25, TOMM40L, SLC25A24, ABCF1	55	244	16792	10.0101	0.00619198	0.000887313	0.000850046
GOTERM_MF_DIRECT	GO:0022857~transmembrane transporter activity	5	9.09091	1.78059e-05	ATP5E, ATP5D, ATP5I, ATP5O, ATP5L	55	49	16881	31.3191	0.00243646	0.000558508	0.000521818
GOTERM_MF_DIRECT	GO:0046933~proton-transporting ATP synthase activity, rotational mechanism	4	7.27273	2.03835e-05	ATP5E, ATP5D, ATP5O, ATP5L	55	17	16881	72.2182	0.00278867	0.000558508	0.000521818
GOTERM_CC_DIRECT	GO:0031307~integral component of mitochondrial outer membrane	4	7.27273	3.14957e-05	TOMM40, RHOT1, BNIP3, TOMM20	55	21	18224	63.1134	0.00279923	0.000467186	0.000388447
GOTERM_BP_DIRECT	GO:0045333~cellular respiration	4	7.27273	4.01311e-05	CYCS, SLC25A25, COX10, SLC25A13	55	21	16792	58.1541	0.0198659	0.00250819	0.00240285
GOTERM_MF_DIRECT	GO:0005215~transporter activity	7	12.7273	4.36387e-05	SLC25A17, TIMM9, ATP5D, TIMM10, SLC25A5, ATP5O, SLC25A13	55	202	16881	10.6361	0.0059608	0.000996417	0.000930959
GOTERM_CC_DIRECT	GO:0005759~mitochondrial matrix	8	14.5455	4.82327e-05	MIPEP, GRPEL1, ATP5E, ATP5D, IDH2, TIMM44, TP53, SOD1	55	327	18224	8.10631	0.00428361	0.000613244	0.000509888
UP_SEQ_FEATURE	topological domain:Mitochondrial matrix	4	7.27273	5.14995e-05	IMMT, SLC25A20, SLC25A25, SLC25A24	55	27	20063	54.0418	0.00922731	0.00133163	0.00128749
GOTERM_CC_DIRECT	GO:0005758~mitochondrial intermembrane space	5	9.09091	6.79266e-05	TIMM10B, TIMM9, CYCS, TIMM10, SOD1	55	74	18224	22.3882	0.00602744	0.000755684	0.000628322
KEGG_PATHWAY	hsa00190:Oxidative phosphorylation	6	10.9091	7.9252e-05	ATP5E, ATP5D, ATP5I, ATP5O, COX10, ATP5L	25	133	6879	12.4132	0.00616283	0.00206055	0.00200772
GOTERM_BP_DIRECT	GO:0090200~positive regulation of release of cytochrome c from mitochondria	4	7.27273	9.72869e-05	BNIP3, DNM1L, TP53, BBC3	55	28	16792	43.6156	0.0474816	0.00461623	0.00442235
GOTERM_BP_DIRECT	GO:0045039~protein import into mitochondrial inner membrane	3	5.45455	0.000100878	TIMM9, TIMM22, TIMM10	55	5	16792	183.185	0.0491907	0.00461623	0.00442235
GOTERM_BP_DIRECT	GO:0007005~mitochondrion organization	5	9.09091	0.000108614	RHOT1, MSTO1, CYCS, PPRC1, DNM1L	55	77	16792	19.8253	0.0528616	0.00461623	0.00442235
GOTERM_BP_DIRECT	GO:0006810~transport	8	14.5455	0.000118505	SLC25A1, SLC25A15, SLC25A3, SLC25A17, UCP2, SLC25A20, SLC25A5, SLC25A13	55	348	16792	7.0186	0.0575347	0.00461623	0.00442235
GOTERM_BP_DIRECT	GO:1900740~positive regulation of protein insertion into mitochondrial membrane involved in apoptotic signaling pathway	4	7.27273	0.000120022	SH3GLB1, BCL2, TP53, BBC3	55	30	16792	40.7079	0.0582492	0.00461623	0.00442235
GOTERM_BP_DIRECT	GO:2001244~positive regulation of intrinsic apoptotic signaling pathway	4	7.27273	0.000160194	BCL2, DNM1L, TP53, BBC3	55	33	16792	37.0072	0.0769791	0.00572121	0.00548092
GOTERM_CC_DIRECT	GO:0031966~mitochondrial membrane	5	9.09091	0.000172313	SLC25A17, BNIP3, UCP2, BCL2, TAZ	55	94	18224	17.6248	0.0152202	0.00170399	0.0014168
INTERPRO	IPR003397:Mitochondrial inner membrane translocase subunit Tim17/Tim22/Tim23/peroxisomal protein PMP24	3	5.45455	0.000221603	TIMM17A, TIMM17B, TIMM22	54	8	18559	128.882	0.0286158	0.00580599	0.00549575
GOTERM_MF_DIRECT	GO:0015450~P-P-bond-hydrolysis-driven protein transmembrane transporter activity	3	5.45455	0.000277781	TIMM17A, TIMM17B, TOMM20	55	8	16881	115.098	0.0373461	0.00499272	0.00466473
GOTERM_BP_DIRECT	GO:0072321~chaperone-mediated protein transport	3	5.45455	0.000280715	TIMM8B, TIMM9, TIMM10	55	8	16792	114.491	0.13097	0.00935717	0.00896417
GOTERM_MF_DIRECT	GO:0016887~ATPase activity	6	10.9091	0.000291545	ATP5E, ATP5D, ATP5I, ATP5O, ABCF1, ATP5L	55	183	16881	10.0632	0.0391602	0.00499272	0.00466473
GOTERM_CC_DIRECT	GO:0005744~mitochondrial inner membrane presequence translocase complex	3	5.45455	0.000306142	TIMM17A, TIMM17B, TIMM10	55	9	18224	110.448	0.0268829	0.00247697	0.0020595
GOTERM_CC_DIRECT	GO:0046930~pore complex	3	5.45455	0.000306142	TOMM40, BCL2, TOMM40L	55	9	18224	110.448	0.0268829	0.00247697	0.0020595
UP_KEYWORDS	Transmembrane	28	50.9091	0.000354769	SLC25A1, SLC25A3, TOMM40, TAZ, TOMM20, LDHA, IMMP2L, RHOT1, UCP2, TIMM17A, MFN1, TSPO, TIMM17B, SLC25A20, COX10, SLC25A25, SLC25A24, STARD3, BNIP3, IMMT, TIMM22, TOMM40L, SLC25A15, SLC25A17, BCL2, SLC25A5, TP53, SLC25A13	55	5651	20581	1.85411	0.0382796	0.00325205	0.00277902
GOTERM_CC_DIRECT	GO:0005742~mitochondrial outer membrane translocase complex	3	5.45455	0.00038195	TOMM40, TOMM20, TOMM40L	55	10	18224	99.4036	0.0334286	0.0028328	0.00235536
GOTERM_BP_DIRECT	GO:0046902~regulation of mitochondrial membrane permeability	3	5.45455	0.000449291	BNIP3, BCL2, TP53	55	10	16792	91.5927	0.201241	0.0140403	0.0134506
UP_KEYWORDS	Disease mutation	17	30.9091	0.0006038	SLC25A1, SLC25A3, IDH2, TAZ, LRPPRC, SOD1, SLC25A15, LDHA, ATP5E, BCL2, CYCS, HPRT1, SLC25A20, DNM1L, TP53, COX10, SLC25A13	55	2550	20581	2.49467	0.0642792	0.00510908	0.00436594
GOTERM_CC_DIRECT	GO:0043209~myelin sheath	5	9.09091	0.001064	SLC25A3, BCL2, IMMT, SLC25A5, SOD1	55	152	18224	10.8995	0.0903965	0.00728431	0.00605662
KEGG_PATHWAY	hsa05012:Parkinson's disease	5	9.09091	0.0013411	ATP5E, ATP5D, CYCS, SLC25A5, ATP5O	25	142	6879	9.68873	0.0993839	0.0261515	0.0254809
GOTERM_CC_DIRECT	GO:0016021~integral component of membrane	27	49.0909	0.00155518	SLC25A1, SLC25A3, TOMM40, TAZ, TOMM20, LDHA, IMMP2L, RHOT1, UCP2, TIMM17A, MFN1, TSPO, TIMM17B, SLC25A20, COX10, SLC25A25, SLC25A24, STARD3, BNIP3, TOMM34, IMMT, TIMM22, SLC25A15, SLC25A17, BCL2, SLC25A5, TP53	55	5163	18224	1.73278	0.129353	0.00988652	0.00822025
UP_KEYWORDS	Chaperone	5	9.09091	0.00190668	TIMM8B, GRPEL1, TIMM9, TOMM34, TIMM10	55	201	20581	9.30846	0.189363	0.014981	0.012802
GOTERM_MF_DIRECT	GO:0042803~protein homodimerization activity	9	16.3636	0.00210227	SH3GLB1, GRPEL1, BNIP3, TIMM9, BCL2, HPRT1, TIMM10, DNM1L, SOD1	55	730	16881	3.78403	0.250474	0.0320013	0.029899
UP_KEYWORDS	Transmembrane helix	26	47.2727	0.0022366	SLC25A1, SLC25A3, TAZ, TOMM20, LDHA, IMMP2L, RHOT1, UCP2, TIMM17A, MFN1, TSPO, TIMM17B, SLC25A20, COX10, SLC25A25, SLC25A24, STARD3, BNIP3, IMMT, TIMM22, SLC25A15, SLC25A17, BCL2, SLC25A5, TP53, SLC25A13	55	5634	20581	1.72687	0.218313	0.0164017	0.014016
GOTERM_BP_DIRECT	GO:0015986~ATP synthesis coupled proton transport	3	5.45455	0.00225002	ATP5D, ATP5O, ATP5L	55	22	16792	41.6331	0.675762	0.0661771	0.0633977
GOTERM_BP_DIRECT	GO:0001836~release of cytochrome c from mitochondria	3	5.45455	0.00245924	BCL2, DNM1L, BBC3	55	23	16792	39.8229	0.708039	0.0683123	0.0654432
GOTERM_BP_DIRECT	GO:0043065~positive regulation of apoptotic process	6	10.9091	0.00272207	LDHA, BNIP3, TSPO, DNM1L, TP53, SOD1	55	300	16792	6.10618	0.744079	0.0716333	0.0686247
GOTERM_BP_DIRECT	GO:0007569~cell aging	3	5.45455	0.00290413	BCL2, TP53, SOD1	55	25	16792	36.6371	0.766407	0.0726031	0.0695538
GOTERM_CC_DIRECT	GO:0005777~peroxisome	4	7.27273	0.00362589	SLC25A17, IDH2, DNM1L, SOD1	55	104	18224	12.7441	0.276237	0.0215136	0.0178877
GOTERM_BP_DIRECT	GO:0051881~regulation of mitochondrial membrane potential	3	5.45455	0.0036367	UCP2, BCL2, SOD1	55	28	16792	32.7117	0.838243	0.0826603	0.0791885
GOTERM_BP_DIRECT	GO:0071456~cellular response to hypoxia	4	7.27273	0.00363705	BNIP3, BCL2, TP53, BBC3	55	96	16792	12.7212	0.838272	0.0826603	0.0791885
UP_SEQ_FEATURE	transmembrane region	24	43.6364	0.00386661	SLC25A1, STARD3, SLC25A3, BNIP3, IMMT, TIMM22, TAZ, TOMM20, SLC25A15, IMMP2L, SLC25A17, RHOT1, UCP2, TIMM17A, BCL2, MFN1, TSPO, TIMM17B, SLC25A20, SLC25A5, SLC25A25, COX10, SLC25A24, SLC25A13	55	5056	20063	1.73156	0.502091	0.087482	0.084582
GOTERM_BP_DIRECT	GO:0042149~cellular response to glucose starvation	3	5.45455	0.00389806	SH3GLB1, BCL2, TP53	55	29	16792	31.5837	0.858129	0.0847405	0.0811814
GOTERM_BP_DIRECT	GO:0097193~intrinsic apoptotic signaling pathway	3	5.45455	0.00416792	CYCS, TP53, BBC3	55	30	16792	30.5309	0.876104	0.0868317	0.0831848
UP_SEQ_FEATURE	calcium-binding region:1	4	7.27273	0.00496312	RHOT1, SLC25A25, SLC25A24, SLC25A13	55	128	20063	11.3994	0.591631	0.0998138	0.096505
GOTERM_BP_DIRECT	GO:0072593~reactive oxygen species metabolic process	3	5.45455	0.00564272	BNIP3, BCL2, SOD1	55	35	16792	26.1694	0.940949	0.112854	0.108114
INTERPRO	IPR005678:Mitochondrial inner membrane translocase complex, subunit Tim17	2	3.63636	0.00570351	TIMM17A, TIMM17B	54	2	18559	343.685	0.527302	0.124527	0.117873
BIOCARTA	h_chemicalPathway:Apoptotic Signaling in Response to DNA Damage	3	5.45455	0.00594937	BCL2, CYCS, TP53	10	22	1625	22.1591	0.226312	0.255823	0.255823
UP_KEYWORDS	Ion transport	7	12.7273	0.00652361	TOMM40, ATP5E, ATP5D, ATP5I, ATP5O, TOMM40L, ATP5L	55	642	20581	4.08006	0.513222	0.0448498	0.0383262
GOTERM_BP_DIRECT	GO:0001541~ovarian follicle development	3	5.45455	0.00804897	IMMP2L, BCL2, SOD1	55	42	16792	21.8078	0.982416	0.154788	0.148287
GOTERM_CC_DIRECT	GO:0042721~mitochondrial inner membrane protein insertion complex	2	3.63636	0.00886355	TIMM9, TIMM22	55	3	18224	220.897	0.547231	0.0493035	0.0409939
GOTERM_BP_DIRECT	GO:0007605~sensory perception of sound	4	7.27273	0.00897684	TIMM8B, TIMM9, TIMM10, SOD1	55	133	16792	9.18223	0.988987	0.166238	0.159256
GOTERM_MF_DIRECT	GO:0042802~identical protein binding	8	14.5455	0.00949667	SH3GLB1, LDHA, BNIP3, BCL2, HPRT1, DNM1L, TP53, SOD1	55	749	16881	3.27826	0.72944	0.109217	0.102043
GOTERM_MF_DIRECT	GO:0005347~ATP transmembrane transporter activity	2	3.63636	0.00956649	SLC25A17, SLC25A24	55	3	16881	204.618	0.73204	0.109217	0.102043
GOTERM_MF_DIRECT	GO:0030943~mitochondrion targeting sequence binding	2	3.63636	0.00956649	TIMM22, TOMM20	55	3	16881	204.618	0.73204	0.109217	0.102043
GOTERM_CC_DIRECT	GO:0016020~membrane	14	25.4545	0.0105159	SH3GLB1, SLC25A3, TOMM34, AIP, IMMT, LRPPRC, LDHA, IMMP2L, SLC25A17, RHOT1, BCL2, SLC25A5, DNM1L, ABCF1	55	2200	18224	2.10856	0.609712	0.0550538	0.0457751
INTERPRO	IPR002167:Graves disease carrier protein	2	3.63636	0.0113751	SLC25A25, SLC25A24	54	4	18559	171.843	0.776575	0.186007	0.176067
GOTERM_BP_DIRECT	GO:0042542~response to hydrogen peroxide	3	5.45455	0.0117016	LDHA, BCL2, SOD1	55	51	16792	17.9594	0.99722	0.208957	0.200181
GOTERM_CC_DIRECT	GO:0000275~mitochondrial proton-transporting ATP synthase complex, catalytic core F(1)	2	3.63636	0.0118009	ATP5E, ATP5D	55	4	18224	165.673	0.652338	0.0583489	0.0485148
SMART	SM00054:EFh	3	5.45455	0.0122314	RHOT1, SLC25A25, SLC25A24	13	144	10057	16.117	0.147846	0.159008	0.159008
GOTERM_BP_DIRECT	GO:0006627~protein processing involved in protein targeting to mitochondrion	2	3.63636	0.0128025	MIPEP, IMMP2L	55	4	16792	152.655	0.998408	0.220733	0.211462
UP_KEYWORDS	Apoptosis	6	10.9091	0.013034	SH3GLB1, BNIP3, BCL2, CYCS, TP53, BBC3	55	536	20581	4.18881	0.763821	0.0797591	0.0681578
UP_KEYWORDS	Porin	2	3.63636	0.0130515	TOMM40, TOMM40L	55	5	20581	149.68	0.764281	0.0797591	0.0681578
GOTERM_MF_DIRECT	GO:0031625~ubiquitin protein ligase binding	5	9.09091	0.013295	BCL2, SLC25A5, DNM1L, TP53, LRPPRC	55	287	16881	5.34717	0.840169	0.140109	0.130905
UP_SEQ_FEATURE	domain:EF-hand 2	4	7.27273	0.0135594	RHOT1, SLC25A25, SLC25A24, SLC25A13	55	185	20063	7.88717	0.914342	0.223114	0.215717
UP_SEQ_FEATURE	domain:EF-hand 1	4	7.27273	0.0135594	RHOT1, SLC25A25, SLC25A24, SLC25A13	55	185	20063	7.88717	0.914342	0.223114	0.215717
INTERPRO	IPR027246:Eukaryotic porin/Tom40	2	3.63636	0.014199	TOMM40, TOMM40L	54	5	18559	137.474	0.846399	0.186007	0.176067
INTERPRO	IPR023614:Porin domain	2	3.63636	0.014199	TOMM40, TOMM40L	54	5	18559	137.474	0.846399	0.186007	0.176067
INTERPRO	IPR002113:Adenine nucleotide translocator 1	2	3.63636	0.014199	SLC25A17, SLC25A5	54	5	18559	137.474	0.846399	0.186007	0.176067
UP_KEYWORDS	CF(1)	2	3.63636	0.0156417	ATP5E, ATP5D	55	6	20581	124.733	0.823455	0.090557	0.0773851
GOTERM_BP_DIRECT	GO:0000303~response to superoxide	2	3.63636	0.0159779	UCP2, SOD1	55	5	16792	122.124	0.999682	0.266298	0.255114
KEGG_PATHWAY	hsa01100:Metabolic pathways	10	18.1818	0.0171883	LDHA, ATP5E, POLR1B, ATP5D, IDH2, ATP5I, HPRT1, ATP5O, COX10, ATP5L	25	1219	6879	2.25726	0.741366	0.193748	0.18878
GOTERM_MF_DIRECT	GO:0015288~porin activity	2	3.63636	0.0190431	TOMM40, TOMM40L	55	6	16881	102.309	0.928214	0.186351	0.174109
GOTERM_BP_DIRECT	GO:0015867~ATP transport	2	3.63636	0.0191433	SLC25A17, SLC25A24	55	6	16792	101.77	0.999936	0.299114	0.286551
GOTERM_BP_DIRECT	GO:0070245~positive regulation of thymocyte apoptotic process	2	3.63636	0.0191433	TP53, BBC3	55	6	16792	101.77	0.999936	0.299114	0.286551
KEGG_PATHWAY	hsa05210:Colorectal cancer	3	5.45455	0.0194213	BCL2, CYCS, TP53	25	62	6879	13.3142	0.783413	0.193748	0.18878
KEGG_PATHWAY	hsa04210:Apoptosis	3	5.45455	0.0194213	BCL2, CYCS, TP53	25	62	6879	13.3142	0.783413	0.193748	0.18878
KEGG_PATHWAY	hsa05010:Alzheimer's disease	4	7.27273	0.0198715	ATP5E, ATP5D, CYCS, ATP5O	25	168	6879	6.55143	0.791035	0.193748	0.18878
GOTERM_BP_DIRECT	GO:0048102~autophagic cell death	2	3.63636	0.0222987	SH3GLB1, BNIP3	55	7	16792	87.2312	0.999987	0.337858	0.323668
KEGG_PATHWAY	hsa04115:p53 signaling pathway	3	5.45455	0.0224691	CYCS, TP53, BBC3	25	67	6879	12.3206	0.830106	0.194732	0.189739
INTERPRO	IPR002030:Mitochondrial brown fat uncoupling protein	2	3.63636	0.0226232	SLC25A17, UCP2	54	8	18559	85.9213	0.950097	0.269422	0.255026
UP_KEYWORDS	Transmembrane beta strand	2	3.63636	0.0233722	TOMM40, TOMM40L	55	9	20581	83.1556	0.925835	0.128547	0.109849
GOTERM_BP_DIRECT	GO:0016236~macroautophagy	3	5.45455	0.0248565	TOMM40, MFN1, TOMM20	55	76	16792	12.0517	0.999997	0.363487	0.34822
GOTERM_BP_DIRECT	GO:0097345~mitochondrial outer membrane permeabilization	2	3.63636	0.0254441	RHOT1, BNIP3	55	8	16792	76.3273	0.999997	0.363487	0.34822
BBID	38.Cell_cycle_arrest_and_apoptosis_ceramide	2	3.63636	0.02564	BCL2, TP53	3	5	388	51.7333	0.267794	0.169004	0.169004
INTERPRO	IPR002048:EF-hand domain	4	7.27273	0.0273325	RHOT1, SLC25A25, SLC25A24, SLC25A13	54	228	18559	6.02956	0.973494	0.29838	0.282436
UP_SEQ_FEATURE	domain:EF-hand 3	3	5.45455	0.0275967	SLC25A25, SLC25A24, SLC25A13	55	96	20063	11.3994	0.993508	0.41625	0.402452
GOTERM_BP_DIRECT	GO:0047497~mitochondrion transport along microtubule	2	3.63636	0.0285796	RHOT1, LRPPRC	55	9	16792	67.8465	0.999999	0.385156	0.368979
GOTERM_BP_DIRECT	GO:0043653~mitochondrial fragmentation involved in apoptotic process	2	3.63636	0.0285796	BNIP3, DNM1L	55	9	16792	67.8465	0.999999	0.385156	0.368979
GOTERM_BP_DIRECT	GO:0006974~cellular response to DNA damage stimulus	4	7.27273	0.0292719	IMMP2L, BCL2, TP53, BBC3	55	208	16792	5.87133	1	0.385156	0.368979
BBID	152.altered_synaptic_signalling-neurodegenerative_disorders	2	3.63636	0.030728	BCL2, TP53	3	6	388	43.1111	0.312381	0.169004	0.169004
KEGG_PATHWAY	hsa04146:Peroxisome	3	5.45455	0.0334351	SLC25A17, IDH2, SOD1	25	83	6879	9.94554	0.929528	0.247675	0.241324
GOTERM_CC_DIRECT	GO:0043234~protein complex	5	9.09091	0.0335541	SH3GLB1, DNM1L, TP53, TOMM40L, SOD1	55	412	18224	4.02118	0.952048	0.155724	0.129478
KEGG_PATHWAY	hsa05222:Small cell lung cancer	3	5.45455	0.0349285	BCL2, CYCS, TP53	25	85	6879	9.71153	0.937535	0.247675	0.241324
GOTERM_CC_DIRECT	GO:0000276~mitochondrial proton-transporting ATP synthase complex, coupling factor F(o)	2	3.63636	0.0349941	ATP5I, ATP5L	55	12	18224	55.2242	0.958008	0.155724	0.129478
GOTERM_BP_DIRECT	GO:0006915~apoptotic process	6	10.9091	0.0351023	SH3GLB1, BNIP3, BCL2, TSPO, TP53, BBC3	55	567	16792	3.23078	1	0.450029	0.431128
UP_KEYWORDS	CF(0)	2	3.63636	0.0361242	ATP5I, ATP5L	55	14	20581	53.4571	0.982529	0.189222	0.161699
GOTERM_BP_DIRECT	GO:0042407~cristae formation	2	3.63636	0.0379267	IMMT, TAZ	55	12	16792	50.8848	1	0.474084	0.454173
GOTERM_MF_DIRECT	GO:0003924~GTPase activity	4	7.27273	0.0388863	RHOT1, MSTO1, MFN1, DNM1L	55	234	16881	5.24662	0.995633	0.355161	0.33183
UP_SEQ_FEATURE	calcium-binding region:2	3	5.45455	0.0402461	RHOT1, SLC25A24, SLC25A13	55	118	20063	9.27411	0.999385	0.56035	0.541775
GOTERM_BP_DIRECT	GO:0060047~heart contraction	2	3.63636	0.0410228	DNM1L, SOD1	55	13	16792	46.9706	1	0.488367	0.467855
GOTERM_BP_DIRECT	GO:0008340~determination of adult lifespan	2	3.63636	0.0410228	TP53, BBC3	55	13	16792	46.9706	1	0.488367	0.467855
UP_KEYWORDS	Necrosis	2	3.63636	0.0411791	DNM1L, TP53	55	16	20581	46.775	0.990202	0.205896	0.175947
GOTERM_BP_DIRECT	GO:0032461~positive regulation of protein oligomerization	2	3.63636	0.0441091	SH3GLB1, TP53	55	14	16792	43.6156	1	0.512896	0.491355
UP_SEQ_FEATURE	short sequence motif:BH3	2	3.63636	0.0448013	BCL2, BBC3	55	17	20063	42.9155	0.999739	0.579216	0.560016
INTERPRO	IPR011992:EF-hand-like domain	4	7.27273	0.0454032	RHOT1, SLC25A25, SLC25A24, SLC25A13	54	279	18559	4.92739	0.997728	0.444225	0.420488
GOTERM_BP_DIRECT	GO:0090141~positive regulation of mitochondrial fission	2	3.63636	0.0471856	BNIP3, DNM1L	55	15	16792	40.7079	1	0.524285	0.502265
GOTERM_BP_DIRECT	GO:0046688~response to copper ion	2	3.63636	0.0471856	ATP5D, SOD1	55	15	16792	40.7079	1	0.524285	0.502265
INTERPRO	IPR022812:Dynamin	2	3.63636	0.0474744	MFN1, DNM1L	54	17	18559	40.4336	0.998291	0.444225	0.420488
GOTERM_MF_DIRECT	GO:0051082~unfolded protein binding	3	5.45455	0.0483486	GRPEL1, AIP, TOMM20	55	110	16881	8.37074	0.998874	0.413985	0.386789
UP_KEYWORDS	Leigh syndrome	2	3.63636	0.051211	LRPPRC, COX10	55	20	20581	37.42	0.996919	0.244922	0.209297
GOTERM_CC_DIRECT	GO:0031012~extracellular matrix	4	7.27273	0.0573909	SLC25A5, ATP5O, TOMM20, SOD1	55	296	18224	4.47764	0.994806	0.233232	0.193923
GOTERM_CC_DIRECT	GO:0031305~integral component of mitochondrial inner membrane	2	3.63636	0.0576528	TIMM17A, TIMM17B	55	20	18224	33.1345	0.994933	0.233232	0.193923
GOTERM_BP_DIRECT	GO:0000266~mitochondrial fission	2	3.63636	0.0593949	DNM1L, COX10	55	19	16792	32.1378	1	0.645596	0.618481
GOTERM_MF_DIRECT	GO:0008134~transcription factor binding	4	7.27273	0.0624184	BCL2, AIP, PPRC1, TP53	55	284	16881	4.32292	0.999854	0.503019	0.469974
GOTERM_BP_DIRECT	GO:0006123~mitochondrial electron transport, cytochrome c to oxygen	2	3.63636	0.0624231	CYCS, COX10	55	20	16792	30.5309	1	0.650241	0.622931
GOTERM_BP_DIRECT	GO:0006801~superoxide metabolic process	2	3.63636	0.0624231	IMMP2L, SOD1	55	20	16792	30.5309	1	0.650241	0.622931
GOTERM_BP_DIRECT	GO:0006783~heme biosynthetic process	2	3.63636	0.0654418	TSPO, COX10	55	21	16792	29.0771	1	0.654418	0.626932
GOTERM_BP_DIRECT	GO:2000378~negative regulation of reactive oxygen species metabolic process	2	3.63636	0.0654418	BNIP3, BCL2	55	21	16792	29.0771	1	0.654418	0.626932
GOTERM_BP_DIRECT	GO:0042493~response to drug	4	7.27273	0.0742394	LDHA, BCL2, TSPO, SOD1	55	304	16792	4.01722	1	0.727837	0.697268
UP_KEYWORDS	Ubl conjugation	9	16.3636	0.0752713	LDHA, RHOT1, BCL2, MFN1, HPRT1, DNM1L, TP53, TOMM20, SOD1	55	1705	20581	1.97525	0.999817	0.344993	0.294813
GOTERM_BP_DIRECT	GO:0034198~cellular response to amino acid starvation	2	3.63636	0.0774214	SH3GLB1, UCP2	55	25	16792	24.4247	1	0.744436	0.71317
GOTERM_MF_DIRECT	GO:0046961~proton-transporting ATPase activity, rotational mechanism	2	3.63636	0.0799853	ATP5E, ATP5D	55	26	16881	23.6098	0.999989	0.576448	0.538579
GOTERM_MF_DIRECT	GO:0051721~protein phosphatase 2A binding	2	3.63636	0.0829328	BCL2, TP53	55	27	16881	22.7354	0.999993	0.576448	0.538579
UP_KEYWORDS	Metal-binding	15	27.2727	0.0836085	TIMM8B, MIPEP, TIMM9, IDH2, TIMM10, SOD1, TIMM10B, RHOT1, POLR1B, CYCS, HPRT1, TP53, SLC25A25, SLC25A24, SLC25A13	55	3640	20581	1.54203	0.999933	0.367877	0.314368
GOTERM_MF_DIRECT	GO:0008289~lipid binding	3	5.45455	0.084153	SH3GLB1, STARD3, DNM1L	55	151	16881	6.09789	0.999994	0.576448	0.538579
BIOCARTA	h_hsp27Pathway:Stress Induction of HSP Regulation	2	3.63636	0.0854065	BCL2, CYCS	10	16	1625	20.3125	0.978482	0.710863	0.710863
BBID	99.NF-kB_activation	2	3.63636	0.0858174	BCL2, TP53	3	17	388	15.2157	0.659282	0.314664	0.314664
KEGG_PATHWAY	hsa05161:Hepatitis B	3	5.45455	0.0900851	BCL2, CYCS, TP53	25	145	6879	5.69297	0.999366	0.585553	0.570539
BIOCARTA	h_p53Pathway:p53 Signaling Pathway	2	3.63636	0.0905223	BCL2, TP53	10	17	1625	19.1176	0.983093	0.710863	0.710863
GOTERM_BP_DIRECT	GO:2000379~positive regulation of reactive oxygen species metabolic process	2	3.63636	0.0921841	TSPO, TP53	55	30	16792	20.3539	1	0.85534	0.819416
GOTERM_BP_DIRECT	GO:0001975~response to amphetamine	2	3.63636	0.0951087	HPRT1, SOD1	55	31	16792	19.6974	1	0.85534	0.819416
GOTERM_BP_DIRECT	GO:0010332~response to gamma radiation	2	3.63636	0.0951087	BCL2, TP53	55	31	16792	19.6974	1	0.85534	0.819416
BIOCARTA	h_arfPathway:Tumor Suppressor Arf Inhibits Ribosomal Biogenesis	2	3.63636	0.0956127	POLR1B, TP53	10	18	1625	18.0556	0.986719	0.710863	0.710863
BIOCARTA	h_telPathway:Telomeres, Telomerase, Cellular Aging, and Immortality	2	3.63636	0.0956127	BCL2, TP53	10	18	1625	18.0556	0.986719	0.710863	0.710863
GOTERM_MF_DIRECT	GO:0015078~hydrogen ion transmembrane transporter activity	2	3.63636	0.097532	ATP5I, ATP5L	55	32	16881	19.183	0.999999	0.63628	0.594481
GOTERM_BP_DIRECT	GO:0046677~response to antibiotic	2	3.63636	0.098024	TP53, SOD1	55	32	16792	19.0818	1	0.85534	0.819416
GOTERM_BP_DIRECT	GO:0007568~aging	3	5.45455	0.0986538	UCP2, TSPO, SOD1	55	165	16792	5.55107	1	0.85534	0.819416
UP_SEQ_FEATURE	calcium-binding region:3	2	3.63636	0.0998651	SLC25A24, SLC25A13	55	39	20063	18.7068	1	1	0.972222
