## Supplemental Table S2 for "Identification of biomarkers and pathways of mitochondria in sepsis patients"

### Sheet: result reactome
Pathway identifier	Pathway name	#Entities found	#Entities total	Entities ratio	Entities pValue	Entities FDR	#Reactions found	#Reactions total	Reactions ratio	Species identifier	Species name	Submitted entities found	Mapped entities	Found reaction identifiers
R-HSA-1268020	Mitochondrial protein import	15	69	0.00468718	1.11022e-16	1.16573e-14	13	14	0.00105828	9606	Homo sapiens	TIMM8B;TOMM40;MTX2;TIMM9;TIMM22;TIMM44;TIMM10;TAZ;TOMM20;TIMM10B;GRPEL1;TIMM17A;TIMM17B;SLC25A5;SLC25A13		R-HSA-1299475;R-HSA-1299478;R-HSA-1268022;R-HSA-1299476;R-HSA-1307803;R-HSA-1307802;R-HSA-1299482;R-HSA-1955380;R-HSA-1299481;R-HSA-1268025;R-HSA-1299480;R-HSA-1299487;R-HSA-1299484
R-HSA-9609507	Protein localization	16	170	0.0115481	1.11022e-16	1.16573e-14	16	53	0.00400635	9606	Homo sapiens	TIMM8B;TOMM40;MTX2;TIMM9;TIMM22;TIMM44;TIMM10;TAZ;TOMM20;TIMM10B;SLC25A17;GRPEL1;TIMM17A;TIMM17B;SLC25A5;SLC25A13		R-HSA-1299475;R-HSA-1299478;R-HSA-1268022;R-HSA-1299476;R-HSA-1307803;R-HSA-1307802;R-HSA-1299482;R-HSA-1955380;R-HSA-1299481;R-HSA-1268025;R-HSA-1299480;R-HSA-1299487;R-HSA-9603775;R-HSA-9603804;R-HSA-1299484;R-HSA-9603784
R-HSA-1592230	Mitochondrial biogenesis	11	127	0.00862713	1.62428e-11	1.13699e-09	12	36	0.00272129	9606	Homo sapiens	MTX2;ATP5E;IDH2;ATP5D;IMMT;CYCS;ATP5I;ATP5O;PPRC1;ATP5L		R-HSA-1592232;R-HSA-5688294;R-HSA-8949609;R-HSA-1592249;R-HSA-1592250;R-HSA-8949580;R-HSA-1592252;R-HSA-5688289;R-HSA-2466370;R-HSA-2466367;R-HSA-1592246;R-HSA-1592231
R-HSA-8949613	Cristae formation	7	31	0.00210584	1.42987e-10	7.43534e-09	2	2	0.000151183	9606	Homo sapiens	MTX2;ATP5E;ATP5D;IMMT;ATP5I;ATP5O;ATP5L		R-HSA-8949609;R-HSA-8949580
R-HSA-1428517	The citric acid (TCA) cycle and respiratory electron transport	11	233	0.0158277	8.8743e-09	3.72721e-07	13	67	0.00506463	9606	Homo sapiens	LDHA;ATP5E;UCP2;IDH2;ATP5D;CYCS;ATP5I;ATP5O;LRPPRC;ATP5L		R-HSA-164834;R-HSA-164832;R-HSA-166214;R-HSA-170026;R-HSA-71849;R-HSA-164651;R-HSA-164840;R-HSA-163214;R-HSA-166220;R-HSA-450984;R-HSA-70510;R-HSA-166387;R-HSA-70967
R-HSA-163210	Formation of ATP by chemiosmotic coupling	5	23	0.00156239	8.29437e-08	2.90303e-06	3	3	0.000226775	9606	Homo sapiens	ATP5E;ATP5D;ATP5I;ATP5O;ATP5L		R-HSA-164834;R-HSA-164832;R-HSA-164840
R-HSA-1852241	Organelle biogenesis and maintenance	11	335	0.0227566	3.36235e-07	1.00871e-05	12	86	0.00650087	9606	Homo sapiens	MTX2;ATP5E;IDH2;ATP5D;IMMT;CYCS;ATP5I;ATP5O;PPRC1;ATP5L		R-HSA-1592232;R-HSA-5688294;R-HSA-8949609;R-HSA-1592249;R-HSA-1592250;R-HSA-8949580;R-HSA-1592252;R-HSA-5688289;R-HSA-2466370;R-HSA-2466367;R-HSA-1592246;R-HSA-1592231
R-HSA-109606	Intrinsic Pathway for Apoptosis	6	61	0.00414374	4.06836e-07	1.021e-05	25	62	0.00468667	9606	Homo sapiens	BCL2;CYCS;TP53;BBC3		R-HSA-4331331;R-HSA-9627089;R-HSA-508163;R-HSA-508162;R-HSA-139914;R-HSA-114440;R-HSA-139913;R-HSA-6804652;R-HSA-114252;R-HSA-4331340;R-HSA-114254;R-HSA-114256;R-HSA-114259;R-HSA-6804596;R-HSA-114261;R-HSA-9627078;R-HSA-9627056;R-HSA-114284;R-HSA-6790025;R-HSA-114352;R-HSA-140214;R-HSA-114361;R-HSA-139897;R-HSA-4331324;R-HSA-140221
R-HSA-163200	Respiratory electron transport, ATP synthesis by chemiosmotic coupling, and heat production by uncoupling proteins.	8	150	0.0101895	4.43912e-07	1.021e-05	9	31	0.00234334	9606	Homo sapiens	ATP5E;UCP2;ATP5D;CYCS;ATP5I;ATP5O;LRPPRC;ATP5L		R-HSA-164834;R-HSA-166387;R-HSA-164832;R-HSA-166214;R-HSA-170026;R-HSA-164651;R-HSA-164840;R-HSA-163214;R-HSA-166220
R-HSA-139915	Activation of PUMA and translocation to mitochondria	3	10	0.000679302	1.45352e-05	0.000305238	5	5	0.000377958	9606	Homo sapiens	TP53;BBC3		R-HSA-139914;R-HSA-139913;R-HSA-4331340;R-HSA-4331324;R-HSA-140221
R-HSA-111453	BH3-only proteins associate with and inactivate anti-apoptotic BCL-2 members	3	11	0.000747232	1.92834e-05	0.000366385	4	4	0.000302366	9606	Homo sapiens	BCL2;BBC3		R-HSA-114352;R-HSA-508163;R-HSA-508162;R-HSA-6790025
R-HSA-114452	Activation of BH3-only proteins	4	36	0.00244549	2.42392e-05	0.00040774	8	19	0.00143624	9606	Homo sapiens	BCL2;TP53;BBC3		R-HSA-4331331;R-HSA-140214;R-HSA-139914;R-HSA-139913;R-HSA-139897;R-HSA-4331340;R-HSA-4331324;R-HSA-140221
R-HSA-109581	Apoptosis	7	189	0.0128388	2.54838e-05	0.00040774	26	141	0.0106584	9606	Homo sapiens	BCL2;CYCS;DNM1L;TP53;BBC3		R-HSA-4331331;R-HSA-9627089;R-HSA-508163;R-HSA-508162;R-HSA-139914;R-HSA-114440;R-HSA-351948;R-HSA-139913;R-HSA-6804652;R-HSA-114252;R-HSA-4331340;R-HSA-114254;R-HSA-114256;R-HSA-114259;R-HSA-6804596;R-HSA-114261;R-HSA-9627078;R-HSA-9627056;R-HSA-114284;R-HSA-6790025;R-HSA-114352;R-HSA-140214;R-HSA-114361;R-HSA-139897;R-HSA-4331324;R-HSA-140221
R-HSA-5357801	Programmed Cell Death	7	218	0.0148088	6.24197e-05	0.000936295	26	175	0.0132285	9606	Homo sapiens	BCL2;CYCS;DNM1L;TP53;BBC3		R-HSA-4331331;R-HSA-9627089;R-HSA-508163;R-HSA-508162;R-HSA-139914;R-HSA-114440;R-HSA-351948;R-HSA-139913;R-HSA-6804652;R-HSA-114252;R-HSA-4331340;R-HSA-114254;R-HSA-114256;R-HSA-114259;R-HSA-6804596;R-HSA-114261;R-HSA-9627078;R-HSA-9627056;R-HSA-114284;R-HSA-6790025;R-HSA-114352;R-HSA-140214;R-HSA-114361;R-HSA-139897;R-HSA-4331324;R-HSA-140221
R-HSA-5205685	PINK1-PRKN Mediated Mitophagy	3	22	0.00149446	0.000148847	0.001936	5	8	0.000604732	9606	Homo sapiens	TOMM40;MFN1;TOMM20		R-HSA-5205663;R-HSA-5205661;R-HSA-5205673;R-HSA-5205682;R-HSA-5205649
R-HSA-6804754	Regulation of TP53 Expression	2	4	0.000271721	0.000161333	0.001936	5	5	0.000377958	9606	Homo sapiens	TP53		R-HSA-6804194;R-HSA-6804193;R-HSA-6804191;R-HSA-6804188;R-HSA-6804762
R-HSA-180897	Vpr-mediated induction of apoptosis by mitochondrial outer membrane permeabilization	2	4	0.000271721	0.000161333	0.001936	1	2	0.000151183	9606	Homo sapiens	SLC25A5		R-HSA-180905
R-HSA-8950505	Gene and protein expression by JAK-STAT signaling after Interleukin-12 stimulation	4	73	0.0049589	0.000361289	0.00397418	2	36	0.00272129	9606	Homo sapiens	AIP;SOD1		R-HSA-8950201;R-HSA-8950771
R-HSA-5205647	Mitophagy	3	31	0.00210584	0.000404453	0.00444898	5	15	0.00113387	9606	Homo sapiens	TOMM40;MFN1;TOMM20		R-HSA-5205663;R-HSA-5205661;R-HSA-5205673;R-HSA-5205682;R-HSA-5205649
R-HSA-6803204	TP53 Regulates Transcription of Genes Involved in Cytochrome C Release	3	33	0.0022417	0.000484739	0.00484739	20	25	0.00188979	9606	Homo sapiens	TP53;BBC3		R-HSA-3700984;R-HSA-4331331;R-HSA-6791302;R-HSA-6801184;R-HSA-6801166;R-HSA-139913;R-HSA-3700981;R-HSA-6791306;R-HSA-4331340;R-HSA-6797993;R-HSA-6798615;R-HSA-6791285;R-HSA-6798004;R-HSA-6798611;R-HSA-140214;R-HSA-6801213;R-HSA-6791291;R-HSA-6799418;R-HSA-6801209;R-HSA-6799416
R-HSA-9020591	Interleukin-12 signaling	4	84	0.00570613	0.000610158	0.00610158	2	56	0.00423312	9606	Homo sapiens	AIP;SOD1		R-HSA-8950201;R-HSA-8950771
R-HSA-2151201	Transcriptional activation of mitochondrial biogenesis	4	87	0.00590992	0.000694987	0.00625489	10	32	0.00241893	9606	Homo sapiens	IDH2;CYCS;PPRC1		R-HSA-1592232;R-HSA-5688294;R-HSA-1592249;R-HSA-1592250;R-HSA-1592252;R-HSA-5688289;R-HSA-2466370;R-HSA-2466367;R-HSA-1592246;R-HSA-1592231
R-HSA-447115	Interleukin-12 family signaling	4	96	0.0065213	0.000999347	0.00899412	2	114	0.00861743	9606	Homo sapiens	AIP;SOD1		R-HSA-8950201;R-HSA-8950771
R-HSA-3299685	Detoxification of Reactive Oxygen Species	3	65	0.00441546	0.00334014	0.0267211	11	34	0.00257011	9606	Homo sapiens	CYCS;SOD1		R-HSA-3299682;R-HSA-3777112;R-HSA-8951723;R-HSA-3697838;R-HSA-3780958;R-HSA-3299691;R-HSA-3780979;R-HSA-3299753;R-HSA-3697860;R-HSA-3341294;R-HSA-4837364
R-HSA-9614657	FOXO-mediated transcription of cell death genes	2	23	0.00156239	0.00504515	0.0403612	2	15	0.00113387	9606	Homo sapiens	BBC3		R-HSA-9622667;R-HSA-9622668
R-HSA-196108	Pregnenolone biosynthesis	2	25	0.00169825	0.005926	0.0459399	2	9	0.000680324	9606	Homo sapiens	STARD3;TSPO		R-HSA-8951850;R-HSA-196126
R-HSA-5633008	TP53 Regulates Transcription of Cell Death Genes	3	83	0.0056382	0.00656285	0.0459399	52	68	0.00514022	9606	Homo sapiens	TP53;BBC3		R-HSA-6799462;R-HSA-4331331;R-HSA-139913;R-HSA-4331340;R-HSA-6791285;R-HSA-6800253;R-HSA-6791291;R-HSA-6800250;R-HSA-6799815;R-HSA-6797766;R-HSA-6800836;R-HSA-6797763;R-HSA-6801089;R-HSA-6801355;R-HSA-140214;R-HSA-6799441;R-HSA-3700984;R-HSA-6801184;R-HSA-6798126;R-HSA-6800044;R-HSA-3700981;R-HSA-6800042;R-HSA-6797993;R-HSA-6791349;R-HSA-6791348;R-HSA-6798004;R-HSA-5633414;R-HSA-6798129;R-HSA-680…
R-HSA-9634638	Estrogen-dependent nuclear events downstream of ESR-membrane signaling	2	29	0.00196997	0.00788149	0.0551704	1	12	0.000907098	9606	Homo sapiens	BCL2		R-HSA-9623999
R-HSA-9663891	Selective autophagy	3	89	0.00604578	0.00793702	0.0555591	5	48	0.00362839	9606	Homo sapiens	TOMM40;MFN1;TOMM20		R-HSA-5205663;R-HSA-5205661;R-HSA-5205673;R-HSA-5205682;R-HSA-5205649
R-HSA-449147	Signaling by Interleukins	8	647	0.0439508	0.0090041	0.0605242	4	493	0.0372666	9606	Homo sapiens	BCL2;AIP;TP53;SOD1		R-HSA-8950201;R-HSA-8950771;R-HSA-6790025;R-HSA-6789960
R-HSA-83936	Transport of nucleosides and free purine and pyrimidine bases across the plasma membrane	2	33	0.0022417	0.0100874	0.0605242	1	16	0.00120946	9606	Homo sapiens	SLC25A5		R-HSA-163215
R-HSA-71406	Pyruvate metabolism and Citric Acid (TCA) cycle	3	98	0.00665716	0.010295	0.0617701	4	36	0.00272129	9606	Homo sapiens	LDHA;IDH2		R-HSA-70967;R-HSA-71849;R-HSA-450984;R-HSA-70510
R-HSA-6785807	Interleukin-4 and Interleukin-13 signaling	4	216	0.0146729	0.0170902	0.0979852	2	47	0.0035528	9606	Homo sapiens	BCL2;TP53		R-HSA-6790025;R-HSA-6789960
R-HSA-168277	Influenza Virus Induced Apoptosis	1	4	0.000271721	0.018043	0.0979852	1	2	0.000151183	9606	Homo sapiens	SLC25A5		R-HSA-168878
R-HSA-6806003	Regulation of TP53 Expression and Degradation	2	46	0.00312479	0.0188737	0.0979852	16	35	0.0026457	9606	Homo sapiens	TP53		R-HSA-5633460;R-HSA-6804998;R-HSA-6804996;R-HSA-6804194;R-HSA-6804193;R-HSA-6804879;R-HSA-6792491;R-HSA-6793685;R-HSA-6791409;R-HSA-3700992;R-HSA-6804191;R-HSA-6804188;R-HSA-6804762;R-HSA-3700997;R-HSA-6804441;R-HSA-3215310
R-HSA-5628897	TP53 Regulates Metabolic Genes	3	125	0.00849127	0.019597	0.0979852	15	34	0.00257011	9606	Homo sapiens	CYCS;TP53;LRPPRC		R-HSA-5632759;R-HSA-5632887;R-HSA-5632914;R-HSA-5632924;R-HSA-5632892;R-HSA-5632766;R-HSA-163214;R-HSA-5629189;R-HSA-5628901;R-HSA-5632993;R-HSA-5629187;R-HSA-5628899;R-HSA-5632386;R-HSA-5632393;R-HSA-5632939
R-HSA-176033	Interactions of Vpr with host cellular proteins	2	47	0.00319272	0.0196462	0.0982311	1	4	0.000302366	9606	Homo sapiens	SLC25A5		R-HSA-180905
R-HSA-8853884	Transcriptional Regulation by VENTX	2	48	0.00326065	0.0204318	0.102159	2	13	0.00098269	9606	Homo sapiens	TP53		R-HSA-8853911;R-HSA-8853915
R-HSA-71403	Citric acid cycle (TCA cycle)	2	50	0.00339651	0.0220419	0.107296	2	17	0.00128506	9606	Homo sapiens	IDH2		R-HSA-70967;R-HSA-450984
R-HSA-111457	Release of apoptotic factors from the mitochondria	1	5	0.000339651	0.0225034	0.107296	1	4	0.000302366	9606	Homo sapiens	CYCS		R-HSA-114284
R-HSA-844455	The NLRP1 inflammasome	1	5	0.000339651	0.0225034	0.107296	1	4	0.000302366	9606	Homo sapiens	BCL2		R-HSA-879201
R-HSA-3700989	Transcriptional Regulation by TP53	6	486	0.0330141	0.0232518	0.107296	166	259	0.0195782	9606	Homo sapiens	CYCS;TP53;LRPPRC;BBC3		R-HSA-6796647;R-HSA-6799462;R-HSA-4331331;R-HSA-3215152;R-HSA-6805103;R-HSA-4331340;R-HSA-6796649;R-HSA-6805109;R-HSA-6791285;R-HSA-6811508;R-HSA-6805620;R-HSA-3215144;R-HSA-6800253;R-HSA-6791291;R-HSA-6800250;R-HSA-6806394;R-HSA-6806392;R-HSA-6799431;R-HSA-5632887;R-HSA-6805059;R-HSA-5632892;R-HSA-6811479;R-HSA-69685;R-HSA-3222020;R-HSA-6799441;R-HSA-3700992;R-HSA-3700997;R-HSA-6803801;R-HSA-679…
R-HSA-69560	Transcriptional activation of p53 responsive genes	1	6	0.000407581	0.0269439	0.107296	3	5	0.000377958	9606	Homo sapiens	TP53		R-HSA-6803719;R-HSA-6803388;R-HSA-6803801
R-HSA-69895	Transcriptional activation of cell cycle inhibitor p21	1	6	0.000407581	0.0269439	0.107296	3	5	0.000377958	9606	Homo sapiens	TP53		R-HSA-6803719;R-HSA-6803388;R-HSA-6803801
R-HSA-111448	Activation of NOXA and translocation to mitochondria	1	6	0.000407581	0.0269439	0.107296	2	5	0.000377958	9606	Homo sapiens	TP53		R-HSA-4331331;R-HSA-140214
R-HSA-1632852	Macroautophagy	3	150	0.0101895	0.031275	0.107296	5	87	0.00657646	9606	Homo sapiens	TOMM40;MFN1;TOMM20		R-HSA-5205663;R-HSA-5205661;R-HSA-5205673;R-HSA-5205682;R-HSA-5205649
R-HSA-111464	SMAC(DIABLO)-mediated dissociation of IAP:caspase complexes	1	7	0.000475511	0.0313644	0.107296	1	3	0.000226775	9606	Homo sapiens	CYCS		R-HSA-114440
R-HSA-111463	SMAC (DIABLO) binds to IAPs	1	7	0.000475511	0.0313644	0.107296	1	4	0.000302366	9606	Homo sapiens	CYCS		R-HSA-114361
R-HSA-111459	Activation of caspases through apoptosome-mediated cleavage	1	8	0.000543441	0.0357652	0.107296	2	2	0.000151183	9606	Homo sapiens	CYCS		R-HSA-114261;R-HSA-114252
R-HSA-8937144	Aryl hydrocarbon receptor signalling	1	8	0.000543441	0.0357652	0.107296	3	5	0.000377958	9606	Homo sapiens	AIP		R-HSA-8937169;R-HSA-8936849;R-HSA-8937191
R-HSA-167826	The fatty acid cycling model	1	8	0.000543441	0.0357652	0.107296	3	6	0.000453549	9606	Homo sapiens	UCP2		R-HSA-166387;R-HSA-166214;R-HSA-166220
R-HSA-111469	SMAC, XIAP-regulated apoptotic response	1	8	0.000543441	0.0357652	0.107296	2	10	0.000755915	9606	Homo sapiens	CYCS		R-HSA-114361;R-HSA-114440
R-HSA-8941855	RUNX3 regulates CDKN1A transcription	1	8	0.000543441	0.0357652	0.107296	1	6	0.000453549	9606	Homo sapiens	TP53		R-HSA-8952128
R-HSA-70263	Gluconeogenesis	2	66	0.00448339	0.0366714	0.110014	2	26	0.00196538	9606	Homo sapiens	SLC25A1;SLC25A13		R-HSA-372449;R-HSA-372448
R-HSA-8951671	RUNX3 regulates YAP1-mediated transcription	1	9	0.000611372	0.0401463	0.120439	1	3	0.000226775	9606	Homo sapiens	TAZ		R-HSA-1989766
R-HSA-9612973	Autophagy	3	166	0.0112764	0.0402935	0.120881	5	108	0.00816388	9606	Homo sapiens	TOMM40;MFN1;TOMM20		R-HSA-5205663;R-HSA-5205661;R-HSA-5205673;R-HSA-5205682;R-HSA-5205649
R-HSA-196071	Metabolism of steroid hormones	2	70	0.00475511	0.040779	0.122337	2	40	0.00302366	9606	Homo sapiens	STARD3;TSPO		R-HSA-8951850;R-HSA-196126
R-HSA-167827	The proton buffering model	1	11	0.000747232	0.0488498	0.146549	1	1	7.55915e-05	9606	Homo sapiens	UCP2		R-HSA-170026
R-HSA-111458	Formation of apoptosome	1	13	0.000883092	0.0574755	0.165786	8	10	0.000755915	9606	Homo sapiens	CYCS		R-HSA-114256;R-HSA-114259;R-HSA-9627056;R-HSA-9627089;R-HSA-6804596;R-HSA-9627078;R-HSA-6804652;R-HSA-114254
R-HSA-9627069	Regulation of the apoptosome activity	1	13	0.000883092	0.0574755	0.165786	4	6	0.000453549	9606	Homo sapiens	CYCS		R-HSA-9627089;R-HSA-6804596;R-HSA-9627078;R-HSA-6804652
R-HSA-5578768	Physiological factors	1	13	0.000883092	0.0574755	0.165786	1	4	0.000302366	9606	Homo sapiens	TAZ		R-HSA-2032800
R-HSA-111461	Cytochrome c-mediated apoptotic response	1	15	0.00101895	0.0660241	0.165786	10	12	0.000907098	9606	Homo sapiens	CYCS		R-HSA-114256;R-HSA-114259;R-HSA-9627056;R-HSA-9627089;R-HSA-6804596;R-HSA-114261;R-HSA-9627078;R-HSA-6804652;R-HSA-114252;R-HSA-114254
R-HSA-5689880	Ub-specific processing proteases	3	206	0.0139936	0.067889	0.165786	3	40	0.00302366	9606	Homo sapiens	RHOT1;TP53;TOMM20		R-HSA-5689973;R-HSA-5689950;R-HSA-5696872
R-HSA-6804759	Regulation of TP53 Activity through Association with Co-factors	1	17	0.00115481	0.0744963	0.165786	9	11	0.000831507	9606	Homo sapiens	TP53		R-HSA-6803719;R-HSA-3222259;R-HSA-6804402;R-HSA-6803425;R-HSA-6799761;R-HSA-6799777;R-HSA-6803437;R-HSA-6804425;R-HSA-3221982
R-HSA-2559584	Formation of Senescence-Associated Heterochromatin Foci (SAHF)	1	17	0.00115481	0.0744963	0.165786	1	2	0.000151183	9606	Homo sapiens	TP53		R-HSA-4647594
R-HSA-6811555	PI5P Regulates TP53 Acetylation	1	17	0.00115481	0.0744963	0.165786	2	8	0.000604732	9606	Homo sapiens	TP53		R-HSA-6811479;R-HSA-6811508
R-HSA-6803211	TP53 Regulates Transcription of Death Receptors and Ligands	1	18	0.00122274	0.078704	0.165786	6	7	0.000529141	9606	Homo sapiens	TP53		R-HSA-6799815;R-HSA-5633414;R-HSA-5633441;R-HSA-6800001;R-HSA-6800044;R-HSA-6800042
R-HSA-2032785	YAP1- and WWTR1 (TAZ)-stimulated gene expression	1	18	0.00122274	0.078704	0.165786	5	9	0.000680324	9606	Homo sapiens	TAZ		R-HSA-2032781;R-HSA-2032794;R-HSA-1989766;R-HSA-2064932;R-HSA-2032800
R-HSA-166187	Mitochondrial Uncoupling	1	18	0.00122274	0.078704	0.165786	4	9	0.000680324	9606	Homo sapiens	UCP2		R-HSA-166387;R-HSA-166214;R-HSA-170026;R-HSA-166220
R-HSA-1482798	Acyl chain remodeling of CL	1	18	0.00122274	0.078704	0.165786	4	12	0.000907098	9606	Homo sapiens	TAZ		R-HSA-1482850;R-HSA-1482894;R-HSA-1482781;R-HSA-1482794
R-HSA-111447	Activation of BAD and translocation to mitochondria	1	19	0.00129067	0.0828928	0.165786	1	5	0.000377958	9606	Homo sapiens	BCL2		R-HSA-139897
R-HSA-6803207	TP53 Regulates Transcription of Caspase Activators and Caspases	1	20	0.0013586	0.0870629	0.174126	12	17	0.00128506	9606	Homo sapiens	TP53		R-HSA-6801415;R-HSA-6800279;R-HSA-6791349;R-HSA-6791348;R-HSA-6798082;R-HSA-6798081;R-HSA-6798129;R-HSA-6798126;R-HSA-6800396;R-HSA-6801355;R-HSA-6798139;R-HSA-6798138
R-HSA-9603798	Class I peroxisomal membrane protein import	1	20	0.0013586	0.0870629	0.174126	3	6	0.000453549	9606	Homo sapiens	SLC25A17		R-HSA-9603784;R-HSA-9603775;R-HSA-9603804
R-HSA-6804116	TP53 Regulates Transcription of Genes Involved in G1 Cell Cycle Arrest	1	20	0.0013586	0.0870629	0.174126	8	17	0.00128506	9606	Homo sapiens	TP53		R-HSA-6791363;R-HSA-6798304;R-HSA-6803391;R-HSA-6803388;R-HSA-6798299;R-HSA-6791387;R-HSA-6803801;R-HSA-6803400
R-HSA-111471	Apoptotic factor-mediated response	1	20	0.0013586	0.0870629	0.174126	13	28	0.00211656	9606	Homo sapiens	CYCS		R-HSA-9627056;R-HSA-9627089;R-HSA-114440;R-HSA-6804652;R-HSA-114284;R-HSA-114252;R-HSA-114254;R-HSA-114256;R-HSA-114259;R-HSA-6804596;R-HSA-114261;R-HSA-9627078;R-HSA-114361
R-HSA-3232118	SUMOylation of transcription factors	1	20	0.0013586	0.0870629	0.174126	1	11	0.000831507	9606	Homo sapiens	TP53		R-HSA-2997706
R-HSA-425397	Transport of vitamins, nucleosides, and related molecules	2	108	0.00733646	0.0870837	0.174167	1	39	0.00294807	9606	Homo sapiens	SLC25A5		R-HSA-163215
R-HSA-1430728	Metabolism	22	3658	0.248489	0.0877973	0.175595	30	2247	0.169854	9606	Homo sapiens	SLC25A1;STARD3;IDH2;AIP;ATP5I;ATP5O;TAZ;LRPPRC;ATP5L;SLC25A15;LDHA;SLC25A17;ATP5E;UCP2;ATP5D;TSPO;CYCS;SLC25A20;HPRT1;COX10;SLC25A13		R-HSA-166214;R-HSA-75849;R-HSA-1482781;R-HSA-163214;R-HSA-166220;R-HSA-389652;R-HSA-1482894;R-HSA-8937169;R-HSA-8936849;R-HSA-196126;R-HSA-164834;R-HSA-164832;R-HSA-8951850;R-HSA-372449;R-HSA-372448;R-HSA-74215;R-HSA-170026;R-HSA-71849;R-HSA-164651;R-HSA-164840;R-HSA-200424;R-HSA-70634;R-HSA-450984;R-HSA-2995330;R-HSA-70510;R-HSA-8937191;R-HSA-166387;R-HSA-1482850;R-HSA-70967;R-HSA-1482794
R-HSA-9009391	Extra-nuclear estrogen signaling	2	110	0.00747232	0.0898278	0.177982	1	38	0.00287248	9606	Homo sapiens	BCL2		R-HSA-9623999
R-HSA-9614085	FOXO-mediated transcription	2	110	0.00747232	0.0898278	0.177982	2	85	0.00642528	9606	Homo sapiens	BBC3		R-HSA-9622667;R-HSA-9622668
R-HSA-6804114	TP53 Regulates Transcription of Genes Involved in G2 Cell Cycle Arrest	1	21	0.00142653	0.0912143	0.177982	6	11	0.000831507	9606	Homo sapiens	TP53		R-HSA-3215152;R-HSA-6803858;R-HSA-6803871;R-HSA-3215144;R-HSA-6798268;R-HSA-6798282
R-HSA-2028269	Signaling by Hippo	1	22	0.00149446	0.0953471	0.177982	8	30	0.00226775	9606	Homo sapiens	TAZ		R-HSA-2028735;R-HSA-2066299;R-HSA-2028651;R-HSA-2060328;R-HSA-2028661;R-HSA-2064418;R-HSA-2064417;R-HSA-2032768
R-HSA-611105	Respiratory electron transport	2	115	0.00781197	0.0967985	0.177982	2	19	0.00143624	9606	Homo sapiens	CYCS;LRPPRC		R-HSA-164651;R-HSA-163214
R-HSA-6804760	Regulation of TP53 Activity through Methylation	1	23	0.00156239	0.0994614	0.177982	8	12	0.000907098	9606	Homo sapiens	TP53		R-HSA-3222116;R-HSA-6805730;R-HSA-6804242;R-HSA-6804383;R-HSA-6805740;R-HSA-6805755;R-HSA-3222237;R-HSA-6804379
R-HSA-8878159	Transcriptional regulation by RUNX3	2	118	0.00801576	0.101053	0.177982	2	47	0.0035528	9606	Homo sapiens	TAZ;TP53		R-HSA-8952128;R-HSA-1989766
R-HSA-6803205	TP53 regulates transcription of several additional cell death genes whose specific roles in p53-dependent apoptosis remain uncertain	1	28	0.00190204	0.119758	0.177982	14	19	0.00143624	9606	Homo sapiens	TP53		R-HSA-6797766;R-HSA-6799462;R-HSA-6800836;R-HSA-6797763;R-HSA-6801089;R-HSA-6799441;R-HSA-5633314;R-HSA-6800816;R-HSA-6791327;R-HSA-6801087;R-HSA-5633295;R-HSA-6800253;R-HSA-6791323;R-HSA-6800250
R-HSA-6804115	TP53 regulates transcription of additional cell cycle genes whose exact role in the p53 pathway remain uncertain	1	28	0.00190204	0.119758	0.177982	10	14	0.00105828	9606	Homo sapiens	TP53		R-HSA-6801637;R-HSA-6802165;R-HSA-6798020;R-HSA-6798031;R-HSA-6803935;R-HSA-6803917;R-HSA-6803914;R-HSA-6803946;R-HSA-6802170;R-HSA-6801641
R-HSA-200425	Carnitine metabolism	1	28	0.00190204	0.119758	0.177982	1	9	0.000680324	9606	Homo sapiens	SLC25A20		R-HSA-200424
R-HSA-1280215	Cytokine Signaling in Immune system	8	1108	0.0752666	0.129622	0.177982	4	687	0.0519314	9606	Homo sapiens	BCL2;AIP;TP53;SOD1		R-HSA-8950201;R-HSA-8950771;R-HSA-6790025;R-HSA-6789960
R-HSA-389599	Alpha-oxidation of phytanate	1	31	0.00210584	0.131719	0.177982	1	8	0.000604732	9606	Homo sapiens	SLC25A17		R-HSA-389652
R-HSA-70326	Glucose metabolism	2	140	0.00951022	0.133702	0.177982	2	50	0.00377958	9606	Homo sapiens	SLC25A1;SLC25A13		R-HSA-372449;R-HSA-372448
R-HSA-70635	Urea cycle	1	32	0.00217377	0.13567	0.177982	1	8	0.000604732	9606	Homo sapiens	SLC25A15		R-HSA-70634
R-HSA-73863	RNA Polymerase I Transcription Termination	1	33	0.0022417	0.139604	0.177982	3	4	0.000302366	9606	Homo sapiens	POLR1B		R-HSA-74993;R-HSA-74992;R-HSA-74994
R-HSA-622312	Inflammasomes	1	33	0.0022417	0.139604	0.177982	1	28	0.00211656	9606	Homo sapiens	BCL2		R-HSA-879201
R-HSA-8940973	RUNX2 regulates osteoblast differentiation	1	34	0.00230963	0.14352	0.177982	3	24	0.0018142	9606	Homo sapiens	TAZ		R-HSA-8985227;R-HSA-8877922;R-HSA-2064932
R-HSA-5688426	Deubiquitination	3	288	0.0195639	0.143782	0.177982	4	77	0.00582055	9606	Homo sapiens	RHOT1;TP53;TOMM20		R-HSA-5689973;R-HSA-5689950;R-HSA-5690843;R-HSA-5696872
R-HSA-162909	Host Interactions of HIV factors	2	150	0.0101895	0.149247	0.177982	1	54	0.00408194	9606	Homo sapiens	SLC25A5		R-HSA-180905
R-HSA-8963693	Aspartate and asparagine metabolism	1	37	0.00251342	0.155162	0.177982	1	11	0.000831507	9606	Homo sapiens	SLC25A13		R-HSA-372448
R-HSA-9018519	Estrogen-dependent gene expression	2	154	0.0104612	0.155566	0.177982	5	66	0.00498904	9606	Homo sapiens	BCL2		R-HSA-9011981;R-HSA-9011983;R-HSA-9011985;R-HSA-9011984;R-HSA-9011941
R-HSA-6804758	Regulation of TP53 Activity through Acetylation	1	39	0.00264928	0.162837	0.177982	7	14	0.00105828	9606	Homo sapiens	TP53		R-HSA-6811479;R-HSA-6805638;R-HSA-5628871;R-HSA-6811508;R-HSA-6805620;R-HSA-6805650;R-HSA-3222093
R-HSA-2173796	SMAD2/SMAD3:SMAD4 heterotrimer regulates transcription	1	39	0.00264928	0.162837	0.177982	4	17	0.00128506	9606	Homo sapiens	TAZ		R-HSA-2106579;R-HSA-2031355;R-HSA-2106586;R-HSA-2106591
R-HSA-9619665	EGR2 and SOX10-mediated initiation of Schwann cell myelination	1	39	0.00264928	0.162837	0.177982	2	26	0.00196538	9606	Homo sapiens	TAZ		R-HSA-9615626;R-HSA-9618559
R-HSA-390471	Association of TriC/CCT with target proteins during biosynthesis	1	40	0.00271721	0.166649	0.177982	1	2	0.000151183	9606	Homo sapiens	TP53		R-HSA-390470
R-HSA-2559585	Oncogene Induced Senescence	1	42	0.00285307	0.174222	0.177982	3	19	0.00143624	9606	Homo sapiens	TP53		R-HSA-6804998;R-HSA-6804996;R-HSA-6804879
R-HSA-6804757	Regulation of TP53 Degradation	1	43	0.002921	0.177982	0.177982	11	30	0.00226775	9606	Homo sapiens	TP53		R-HSA-5633460;R-HSA-6804998;R-HSA-6793685;R-HSA-6804996;R-HSA-6791409;R-HSA-6804879;R-HSA-3700992;R-HSA-6792491;R-HSA-3700997;R-HSA-6804441;R-HSA-3215310
R-HSA-8941326	RUNX2 regulates bone development	1	43	0.002921	0.177982	0.177982	3	32	0.00241893	9606	Homo sapiens	TAZ		R-HSA-8985227;R-HSA-8877922;R-HSA-2064932
R-HSA-5689896	Ovarian tumor domain proteases	1	43	0.002921	0.177982	0.177982	1	14	0.00105828	9606	Homo sapiens	TP53		R-HSA-5690843
R-HSA-74217	Purine salvage	1	44	0.00298893	0.181726	0.181726	1	11	0.000831507	9606	Homo sapiens	HPRT1		R-HSA-74215
R-HSA-189451	Heme biosynthesis	1	46	0.00312479	0.189163	0.189163	1	20	0.00151183	9606	Homo sapiens	COX10		R-HSA-2995330
R-HSA-5633007	Regulation of TP53 Activity	2	178	0.0120916	0.194433	0.194433	63	98	0.00740797	9606	Homo sapiens	TP53		R-HSA-6805479;R-HSA-6799332;R-HSA-6805730;R-HSA-6804194;R-HSA-6803425;R-HSA-6804193;R-HSA-6805103;R-HSA-6803437;R-HSA-6805740;R-HSA-6805109;R-HSA-5628871;R-HSA-6811508;R-HSA-6805620;R-HSA-6791409;R-HSA-6805755;R-HSA-6799431;R-HSA-3215251;R-HSA-6805059;R-HSA-6804425;R-HSA-6811479;R-HSA-6793685;R-HSA-69685;R-HSA-3222020;R-HSA-3700992;R-HSA-6804191;R-HSA-6805470;R-HSA-6804188;R-HSA-3700997;R-HSA-680…
R-HSA-73762	RNA Polymerase I Transcription Initiation	1	50	0.00339651	0.203839	0.203839	3	6	0.000453549	9606	Homo sapiens	POLR1B		R-HSA-73865;R-HSA-73757;R-HSA-73758
R-HSA-349425	Autodegradation of the E3 ubiquitin ligase COP1	1	54	0.00366823	0.218252	0.218252	1	5	0.000377958	9606	Homo sapiens	TP53		R-HSA-264435
R-HSA-75153	Apoptotic execution phase	1	54	0.00366823	0.218252	0.218252	1	57	0.00430872	9606	Homo sapiens	DNM1L		R-HSA-351948
R-HSA-983231	Factors involved in megakaryocyte development and platelet production	2	194	0.0131785	0.220997	0.220997	2	43	0.00325043	9606	Homo sapiens	MFN1;TP53		R-HSA-992703;R-HSA-992696
R-HSA-2173793	Transcriptional activity of SMAD2/SMAD3:SMAD4 heterotrimer	1	55	0.00373616	0.221815	0.221815	4	38	0.00287248	9606	Homo sapiens	TAZ		R-HSA-2106579;R-HSA-2031355;R-HSA-2106586;R-HSA-2106591
R-HSA-70268	Pyruvate metabolism	1	57	0.00387202	0.228894	0.228894	2	15	0.00113387	9606	Homo sapiens	LDHA		R-HSA-71849;R-HSA-70510
R-HSA-69541	Stabilization of p53	1	59	0.00400788	0.235908	0.235908	6	15	0.00113387	9606	Homo sapiens	TP53		R-HSA-5633460;R-HSA-6793685;R-HSA-69685;R-HSA-264435;R-HSA-6804879;R-HSA-5693609
R-HSA-5250924	B-WICH complex positively regulates rRNA expression	1	62	0.00421167	0.246313	0.246313	3	3	0.000226775	9606	Homo sapiens	POLR1B		R-HSA-5250930;R-HSA-5250947;R-HSA-5250938
R-HSA-73772	RNA Polymerase I Promoter Escape	1	64	0.00434753	0.253171	0.253171	2	2	0.000151183	9606	Homo sapiens	POLR1B		R-HSA-73769;R-HSA-74986
R-HSA-6791312	TP53 Regulates Transcription of Cell Cycle Genes	1	65	0.00441546	0.256578	0.256578	24	42	0.00317484	9606	Homo sapiens	TP53		R-HSA-3215152;R-HSA-6801637;R-HSA-6798020;R-HSA-6791363;R-HSA-6798304;R-HSA-6798031;R-HSA-6803917;R-HSA-6803914;R-HSA-6803946;R-HSA-6798282;R-HSA-6801641;R-HSA-6803400;R-HSA-6802165;R-HSA-6803858;R-HSA-6803391;R-HSA-6803935;R-HSA-6803871;R-HSA-3215144;R-HSA-6803388;R-HSA-6798268;R-HSA-6798299;R-HSA-6791387;R-HSA-6802170;R-HSA-6803801
R-HSA-5693565	Recruitment and ATM-mediated phosphorylation of repair and signaling proteins at DNA double strand breaks	1	67	0.00455132	0.263344	0.263344	1	39	0.00294807	9606	Homo sapiens	TP53		R-HSA-5693609
R-HSA-8956321	Nucleotide salvage	1	68	0.00461925	0.266705	0.266705	1	21	0.00158742	9606	Homo sapiens	HPRT1		R-HSA-74215
R-HSA-69563	p53-Dependent G1 DNA Damage Response	1	70	0.00475511	0.273381	0.273381	9	22	0.00166301	9606	Homo sapiens	TP53		R-HSA-6803719;R-HSA-5633460;R-HSA-6793685;R-HSA-69685;R-HSA-264435;R-HSA-6804879;R-HSA-6803388;R-HSA-6803801;R-HSA-5693609
R-HSA-69580	p53-Dependent G1/S DNA damage checkpoint	1	70	0.00475511	0.273381	0.273381	9	22	0.00166301	9606	Homo sapiens	TP53		R-HSA-6803719;R-HSA-5633460;R-HSA-6793685;R-HSA-69685;R-HSA-264435;R-HSA-6804879;R-HSA-6803388;R-HSA-6803801;R-HSA-5693609
R-HSA-8943724	Regulation of PTEN gene transcription	1	70	0.00475511	0.273381	0.273381	2	15	0.00113387	9606	Homo sapiens	TP53		R-HSA-8944104;R-HSA-5632939
R-HSA-168643	Nucleotide-binding domain, leucine rich repeat containing receptor (NLR) signaling pathways	1	70	0.00475511	0.273381	0.273381	1	46	0.00347721	9606	Homo sapiens	BCL2		R-HSA-879201
R-HSA-2559586	DNA Damage/Telomere Stress Induced Senescence	1	71	0.00482304	0.276696	0.276696	5	18	0.00136065	9606	Homo sapiens	TP53		R-HSA-3786258;R-HSA-4647613;R-HSA-4647594;R-HSA-5693609;R-HSA-4647593
R-HSA-69615	G1/S DNA Damage Checkpoints	1	72	0.00489097	0.279996	0.279996	9	26	0.00196538	9606	Homo sapiens	TP53		R-HSA-6803719;R-HSA-5633460;R-HSA-6793685;R-HSA-69685;R-HSA-264435;R-HSA-6804879;R-HSA-6803388;R-HSA-6803801;R-HSA-5693609
R-HSA-189445	Metabolism of porphyrins	1	74	0.00502683	0.286553	0.286553	1	42	0.00317484	9606	Homo sapiens	COX10		R-HSA-2995330
R-HSA-5693606	DNA Double Strand Break Response	1	75	0.00509476	0.289809	0.289809	1	48	0.00362839	9606	Homo sapiens	TP53		R-HSA-5693609
R-HSA-75105	Fatty acyl-CoA biosynthesis	1	79	0.00536648	0.302688	0.302688	1	24	0.0018142	9606	Homo sapiens	SLC25A1		R-HSA-75849
R-HSA-5250913	Positive epigenetic regulation of rRNA expression	1	80	0.00543441	0.305872	0.305872	3	7	0.000529141	9606	Homo sapiens	POLR1B		R-HSA-5250930;R-HSA-5250947;R-HSA-5250938
R-HSA-427413	NoRC negatively regulates rRNA expression	1	80	0.00543441	0.305872	0.305872	1	7	0.000529141	9606	Homo sapiens	POLR1B		R-HSA-427366
R-HSA-69473	G2/M DNA damage checkpoint	1	81	0.00550234	0.309041	0.309041	2	12	0.000907098	9606	Homo sapiens	TP53		R-HSA-6799332;R-HSA-6799246
R-HSA-8978868	Fatty acid metabolism	3	429	0.029142	0.310262	0.310262	3	217	0.0164034	9606	Homo sapiens	SLC25A1;SLC25A17;SLC25A20		R-HSA-389652;R-HSA-75849;R-HSA-200424
R-HSA-8852276	The role of GTSE1 in G2/M progression after G2 checkpoint	1	83	0.0056382	0.315337	0.315337	3	10	0.000755915	9606	Homo sapiens	TP53		R-HSA-8852354;R-HSA-8852337;R-HSA-8852351
R-HSA-170834	Signaling by TGF-beta Receptor Complex	1	85	0.00577406	0.321576	0.321576	4	82	0.0061985	9606	Homo sapiens	TAZ		R-HSA-2106579;R-HSA-2031355;R-HSA-2106586;R-HSA-2106591
R-HSA-8939211	ESR-mediated signaling	2	256	0.0173901	0.325258	0.325258	6	110	0.00831507	9606	Homo sapiens	BCL2		R-HSA-9011981;R-HSA-9011983;R-HSA-9011985;R-HSA-9011984;R-HSA-9011941;R-HSA-9623999
R-HSA-73854	RNA Polymerase I Promoter Clearance	1	87	0.00590992	0.32776	0.32776	5	10	0.000755915	9606	Homo sapiens	POLR1B		R-HSA-73865;R-HSA-73769;R-HSA-74986;R-HSA-73757;R-HSA-73758
R-HSA-6796648	TP53 Regulates Transcription of DNA Repair Genes	1	89	0.00604578	0.333888	0.333888	12	17	0.00128506	9606	Homo sapiens	TP53		R-HSA-6796647;R-HSA-6806423;R-HSA-6806405;R-HSA-6806419;R-HSA-6806417;R-HSA-6806413;R-HSA-6806412;R-HSA-6806394;R-HSA-6796649;R-HSA-6806425;R-HSA-6806408;R-HSA-6806392
R-HSA-73864	RNA Polymerase I Transcription	1	89	0.00604578	0.333888	0.333888	8	14	0.00105828	9606	Homo sapiens	POLR1B		R-HSA-74993;R-HSA-74992;R-HSA-74994;R-HSA-73865;R-HSA-73769;R-HSA-74986;R-HSA-73757;R-HSA-73758
R-HSA-5250941	Negative epigenetic regulation of rRNA expression	1	89	0.00604578	0.333888	0.333888	1	12	0.000907098	9606	Homo sapiens	POLR1B		R-HSA-427366
R-HSA-1912408	Pre-NOTCH Transcription and Translation	1	89	0.00604578	0.333888	0.333888	2	28	0.00211656	9606	Homo sapiens	TP53		R-HSA-4395236;R-HSA-1912406
R-HSA-390918	Peroxisomal lipid metabolism	1	90	0.00611372	0.336931	0.336931	1	35	0.0026457	9606	Homo sapiens	SLC25A17		R-HSA-389652
R-HSA-162906	HIV Infection	2	267	0.0181374	0.343565	0.343565	1	160	0.0120946	9606	Homo sapiens	SLC25A5		R-HSA-180905
R-HSA-5419276	Mitochondrial translation termination	1	94	0.00638544	0.348968	0.348968	5	5	0.000377958	9606	Homo sapiens	AIP		R-HSA-5419264;R-HSA-5419281;R-HSA-5419271;R-HSA-5419273;R-HSA-5419277
R-HSA-5389840	Mitochondrial translation elongation	1	94	0.00638544	0.348968	0.348968	5	8	0.000604732	9606	Homo sapiens	AIP		R-HSA-5389842;R-HSA-5389857;R-HSA-5389848;R-HSA-5419279;R-HSA-5419261
R-HSA-6804756	Regulation of TP53 Activity through Phosphorylation	1	95	0.00645337	0.351943	0.351943	23	26	0.00196538	9606	Homo sapiens	TP53		R-HSA-6805479;R-HSA-6799431;R-HSA-6805126;R-HSA-6798374;R-HSA-3222128;R-HSA-6805285;R-HSA-3215251;R-HSA-6799332;R-HSA-6805059;R-HSA-6805122;R-HSA-3222006;R-HSA-6805103;R-HSA-6799246;R-HSA-6805035;R-HSA-6805399;R-HSA-6805109;R-HSA-69685;R-HSA-3222020;R-HSA-6799409;R-HSA-3239014;R-HSA-6805470;R-HSA-6805276;R-HSA-5693609
R-HSA-5368286	Mitochondrial translation initiation	1	96	0.0065213	0.354905	0.354905	3	4	0.000302366	9606	Homo sapiens	AIP		R-HSA-5368279;R-HSA-5389849;R-HSA-5389839
R-HSA-390466	Chaperonin-mediated protein folding	1	100	0.00679302	0.36662	0.36662	1	19	0.00143624	9606	Homo sapiens	TP53		R-HSA-390470
R-HSA-5368287	Mitochondrial translation	1	102	0.00692888	0.372399	0.372399	13	17	0.00128506	9606	Homo sapiens	AIP		R-HSA-5389842;R-HSA-5419281;R-HSA-5368279;R-HSA-5389848;R-HSA-5389849;R-HSA-5419261;R-HSA-5419264;R-HSA-5389857;R-HSA-5419271;R-HSA-5419273;R-HSA-5419279;R-HSA-5389839;R-HSA-5419277
R-HSA-391251	Protein folding	1	106	0.0072006	0.383801	0.383801	1	28	0.00211656	9606	Homo sapiens	TP53		R-HSA-390470
R-HSA-2262752	Cellular responses to stress	4	700	0.0475511	0.395325	0.395325	20	230	0.017386	9606	Homo sapiens	CYCS;TP53;SOD1		R-HSA-6804998;R-HSA-3777112;R-HSA-6804996;R-HSA-8951723;R-HSA-3780958;R-HSA-6804879;R-HSA-3780979;R-HSA-3786258;R-HSA-4647594;R-HSA-4647593;R-HSA-3299682;R-HSA-3697838;R-HSA-3239014;R-HSA-3299691;R-HSA-4647613;R-HSA-3299753;R-HSA-3697860;R-HSA-3341294;R-HSA-4837364;R-HSA-5693609
R-HSA-1912422	Pre-NOTCH Expression and Processing	1	113	0.00767611	0.403266	0.403266	2	38	0.00287248	9606	Homo sapiens	TP53		R-HSA-4395236;R-HSA-1912406
R-HSA-2559580	Oxidative Stress Induced Senescence	1	114	0.00774404	0.405996	0.405996	4	40	0.00302366	9606	Homo sapiens	TP53		R-HSA-6804998;R-HSA-6804996;R-HSA-3239014;R-HSA-6804879
R-HSA-9006936	Signaling by TGFB family members	1	114	0.00774404	0.405996	0.405996	4	107	0.00808829	9606	Homo sapiens	TAZ		R-HSA-2106579;R-HSA-2031355;R-HSA-2106586;R-HSA-2106591
R-HSA-8953897	Cellular responses to external stimuli	4	718	0.0487739	0.414008	0.414008	20	261	0.0197294	9606	Homo sapiens	CYCS;TP53;SOD1		R-HSA-6804998;R-HSA-3777112;R-HSA-6804996;R-HSA-8951723;R-HSA-3780958;R-HSA-6804879;R-HSA-3780979;R-HSA-3786258;R-HSA-4647594;R-HSA-4647593;R-HSA-3299682;R-HSA-3697838;R-HSA-3239014;R-HSA-3299691;R-HSA-4647613;R-HSA-3299753;R-HSA-3697860;R-HSA-3341294;R-HSA-4837364;R-HSA-5693609
R-HSA-382556	ABC-family proteins mediated transport	1	122	0.00828748	0.427404	0.427404	1	27	0.00204097	9606	Homo sapiens	ABCF1		R-HSA-5227009
R-HSA-8957322	Metabolism of steroids	2	323	0.0219414	0.43387	0.43387	2	237	0.0179152	9606	Homo sapiens	STARD3;TSPO		R-HSA-8951850;R-HSA-196126
R-HSA-114608	Platelet degranulation	1	137	0.00930643	0.465514	0.465514	1	11	0.000831507	9606	Homo sapiens	SOD1		R-HSA-482772
R-HSA-212165	Epigenetic regulation of gene expression	1	139	0.00944229	0.470403	0.470403	4	34	0.00257011	9606	Homo sapiens	POLR1B		R-HSA-427366;R-HSA-5250930;R-HSA-5250947;R-HSA-5250938
R-HSA-5576891	Cardiac conduction	1	143	0.00971401	0.480049	0.480049	1	27	0.00204097	9606	Homo sapiens	TAZ		R-HSA-2032800
R-HSA-76005	Response to elevated platelet cytosolic Ca2+	1	144	0.00978194	0.482433	0.482433	1	14	0.00105828	9606	Homo sapiens	SOD1		R-HSA-482772
R-HSA-8878166	Transcriptional regulation by RUNX2	1	147	0.00998573	0.489522	0.489522	3	84	0.00634969	9606	Homo sapiens	TAZ		R-HSA-8985227;R-HSA-8877922;R-HSA-2064932
R-HSA-69481	G2/M Checkpoints	1	154	0.0104612	0.505691	0.505691	5	24	0.0018142	9606	Homo sapiens	TP53		R-HSA-6799332;R-HSA-8852354;R-HSA-8852337;R-HSA-8852351;R-HSA-6799246
R-HSA-194840	Rho GTPase cycle	1	160	0.0108688	0.519149	0.519149	5	12	0.000907098	9606	Homo sapiens	RHOT1		R-HSA-194913;R-HSA-194854;R-HSA-194922;R-HSA-195146;R-HSA-194894
R-HSA-9006931	Signaling by Nuclear Receptors	2	385	0.0261531	0.525837	0.525837	6	191	0.014438	9606	Homo sapiens	BCL2		R-HSA-9011981;R-HSA-9011983;R-HSA-9011985;R-HSA-9011984;R-HSA-9011941;R-HSA-9623999
R-HSA-5693532	DNA Double-Strand Break Repair	1	168	0.0114123	0.536532	0.536532	1	111	0.00839066	9606	Homo sapiens	TP53		R-HSA-5693609
R-HSA-6807070	PTEN Regulation	1	171	0.0116161	0.54289	0.54289	2	56	0.00423312	9606	Homo sapiens	TP53		R-HSA-8944104;R-HSA-5632939
R-HSA-3108232	SUMO E3 ligases SUMOylate target proteins	1	183	0.0124312	0.567474	0.567474	1	131	0.00990249	9606	Homo sapiens	TP53		R-HSA-2997706
R-HSA-212436	Generic Transcription Pathway	7	1554	0.105563	0.56996	0.56996	182	824	0.0622874	9606	Homo sapiens	CYCS;TAZ;TP53;LRPPRC;BBC3		R-HSA-6796647;R-HSA-6799462;R-HSA-4331331;R-HSA-3215152;R-HSA-8985227;R-HSA-6805103;R-HSA-4331340;R-HSA-6796649;R-HSA-8853911;R-HSA-6805109;R-HSA-6791285;R-HSA-6811508;R-HSA-6805620;R-HSA-3215144;R-HSA-9622667;R-HSA-6800253;R-HSA-6791291;R-HSA-8853915;R-HSA-6800250;R-HSA-6806394;R-HSA-9622668;R-HSA-6806392;R-HSA-6799431;R-HSA-5632887;R-HSA-6805059;R-HSA-5632892;R-HSA-6811479;R-HSA-69685;R-HSA-322…
R-HSA-425407	SLC-mediated transmembrane transport	2	418	0.0283948	0.570638	0.570638	1	191	0.014438	9606	Homo sapiens	SLC25A5		R-HSA-163215
R-HSA-2990846	SUMOylation	1	192	0.0130426	0.585052	0.585052	1	140	0.0105828	9606	Homo sapiens	TP53		R-HSA-2997706
R-HSA-2559583	Cellular Senescence	1	200	0.013586	0.600085	0.600085	9	90	0.00680324	9606	Homo sapiens	TP53		R-HSA-6804998;R-HSA-6804996;R-HSA-3239014;R-HSA-6804879;R-HSA-3786258;R-HSA-4647613;R-HSA-4647594;R-HSA-5693609;R-HSA-4647593
R-HSA-168255	Influenza Infection	1	200	0.013586	0.600085	0.600085	1	59	0.0044599	9606	Homo sapiens	SLC25A5		R-HSA-168878
R-HSA-74160	Gene expression (Transcription)	8	1851	0.125739	0.617251	0.617251	194	996	0.0752891	9606	Homo sapiens	POLR1B;CYCS;TAZ;TP53;LRPPRC;BBC3		R-HSA-6799462;R-HSA-8985227;R-HSA-6805103;R-HSA-6805109;R-HSA-6791285;R-HSA-6805620;R-HSA-9622667;R-HSA-6791291;R-HSA-73757;R-HSA-9622668;R-HSA-73758;R-HSA-6799431;R-HSA-6805059;R-HSA-73769;R-HSA-69685;R-HSA-3222020;R-HSA-6799441;R-HSA-2064932;R-HSA-6798374;R-HSA-3222128;R-HSA-6805035;R-HSA-3222116;R-HSA-6799409;R-HSA-3239014;R-HSA-6799418;R-HSA-6799416;R-HSA-6801415;R-HSA-6804998;R-HSA-6804996;R…
R-HSA-71387	Metabolism of carbohydrates	2	456	0.0309762	0.618425	0.618425	2	243	0.0183687	9606	Homo sapiens	SLC25A1;SLC25A13		R-HSA-372449;R-HSA-372448
R-HSA-69275	G2/M Transition	1	212	0.0144012	0.621635	0.621635	3	78	0.00589614	9606	Homo sapiens	TP53		R-HSA-8852354;R-HSA-8852337;R-HSA-8852351
R-HSA-453274	Mitotic G2-G2/M phases	1	214	0.0145371	0.625113	0.625113	3	80	0.00604732	9606	Homo sapiens	TP53		R-HSA-8852354;R-HSA-8852337;R-HSA-8852351
R-HSA-397014	Muscle contraction	1	224	0.0152164	0.642039	0.642039	1	42	0.00317484	9606	Homo sapiens	TAZ		R-HSA-2032800
R-HSA-1483206	Glycerophospholipid biosynthesis	1	232	0.0157598	0.655036	0.655036	4	133	0.0100537	9606	Homo sapiens	TAZ		R-HSA-1482850;R-HSA-1482894;R-HSA-1482781;R-HSA-1482794
R-HSA-556833	Metabolism of lipids	6	1451	0.0985667	0.657759	0.657759	9	947	0.0715852	9606	Homo sapiens	SLC25A1;STARD3;SLC25A17;TSPO;SLC25A20;TAZ		R-HSA-389652;R-HSA-8951850;R-HSA-1482850;R-HSA-1482894;R-HSA-75849;R-HSA-200424;R-HSA-1482781;R-HSA-196126;R-HSA-1482794
R-HSA-73857	RNA Polymerase II Transcription	7	1693	0.115006	0.663077	0.663077	182	885	0.0668985	9606	Homo sapiens	CYCS;TAZ;TP53;LRPPRC;BBC3		R-HSA-6796647;R-HSA-6799462;R-HSA-4331331;R-HSA-3215152;R-HSA-8985227;R-HSA-6805103;R-HSA-4331340;R-HSA-6796649;R-HSA-8853911;R-HSA-6805109;R-HSA-6791285;R-HSA-6811508;R-HSA-6805620;R-HSA-3215144;R-HSA-9622667;R-HSA-6800253;R-HSA-6791291;R-HSA-8853915;R-HSA-6800250;R-HSA-6806394;R-HSA-9622668;R-HSA-6806392;R-HSA-6799431;R-HSA-5632887;R-HSA-6805059;R-HSA-5632892;R-HSA-6811479;R-HSA-69685;R-HSA-322…
R-HSA-15869	Metabolism of nucleotides	1	257	0.0174581	0.692727	0.692727	1	136	0.0102804	9606	Homo sapiens	HPRT1		R-HSA-74215
R-HSA-157118	Signaling by NOTCH	1	258	0.017526	0.694148	0.694148	2	154	0.0116411	9606	Homo sapiens	TP53		R-HSA-4395236;R-HSA-1912406
R-HSA-69620	Cell Cycle Checkpoints	1	280	0.0190204	0.723804	0.723804	14	56	0.00423312	9606	Homo sapiens	TP53		R-HSA-6803719;R-HSA-5633460;R-HSA-6799332;R-HSA-8852354;R-HSA-6804879;R-HSA-6799246;R-HSA-6793685;R-HSA-69685;R-HSA-8852337;R-HSA-264435;R-HSA-8852351;R-HSA-6803388;R-HSA-6803801;R-HSA-5693609
R-HSA-109582	Hemostasis	3	831	0.05645	0.736617	0.736617	3	333	0.025172	9606	Homo sapiens	MFN1;TP53;SOD1		R-HSA-992703;R-HSA-482772;R-HSA-992696
R-HSA-76002	Platelet activation, signaling and aggregation	1	296	0.0201073	0.743575	0.743575	1	115	0.00869302	9606	Homo sapiens	SOD1		R-HSA-482772
R-HSA-211945	Phase I - Functionalization of compounds	1	299	0.0203111	0.747124	0.747124	3	98	0.00740797	9606	Homo sapiens	AIP		R-HSA-8937169;R-HSA-8936849;R-HSA-8937191
R-HSA-1257604	PIP3 activates AKT signaling	1	319	0.0216697	0.769576	0.769576	2	86	0.00650087	9606	Homo sapiens	TP53		R-HSA-8944104;R-HSA-5632939
R-HSA-1483257	Phospholipid metabolism	1	325	0.0220773	0.77592	0.77592	4	218	0.0164789	9606	Homo sapiens	TAZ		R-HSA-1482850;R-HSA-1482894;R-HSA-1482781;R-HSA-1482794
R-HSA-72766	Translation	1	339	0.0230283	0.790061	0.790061	13	99	0.00748356	9606	Homo sapiens	AIP		R-HSA-5389842;R-HSA-5419281;R-HSA-5368279;R-HSA-5389848;R-HSA-5389849;R-HSA-5419261;R-HSA-5419264;R-HSA-5389857;R-HSA-5419271;R-HSA-5419273;R-HSA-5419279;R-HSA-5389839;R-HSA-5419277
R-HSA-71291	Metabolism of amino acids and derivatives	2	661	0.0449018	0.808905	0.808905	2	285	0.0215436	9606	Homo sapiens	SLC25A15;SLC25A13		R-HSA-372448;R-HSA-70634
R-HSA-9006925	Intracellular signaling by second messengers	1	366	0.0248624	0.814897	0.814897	2	114	0.00861743	9606	Homo sapiens	TP53		R-HSA-8944104;R-HSA-5632939
R-HSA-73894	DNA Repair	1	369	0.0250662	0.817471	0.817471	1	332	0.0250964	9606	Homo sapiens	TP53		R-HSA-5693609
R-HSA-382551	Transport of small molecules	3	967	0.0656885	0.824576	0.824576	2	441	0.0333359	9606	Homo sapiens	SLC25A5;ABCF1		R-HSA-163215;R-HSA-5227009
R-HSA-194315	Signaling by Rho GTPases	1	470	0.0319272	0.88628	0.88628	5	125	0.00944894	9606	Homo sapiens	RHOT1		R-HSA-194913;R-HSA-194854;R-HSA-194922;R-HSA-195146;R-HSA-194894
R-HSA-211859	Biological oxidations	1	547	0.0371578	0.920897	0.920897	3	188	0.0142112	9606	Homo sapiens	AIP		R-HSA-8937169;R-HSA-8936849;R-HSA-8937191
R-HSA-69278	Cell Cycle, Mitotic	1	596	0.0404864	0.937277	0.937277	3	350	0.026457	9606	Homo sapiens	TP53		R-HSA-8852354;R-HSA-8852337;R-HSA-8852351
R-HSA-168256	Immune System	8	2713	0.184295	0.943519	0.943519	5	1593	0.120417	9606	Homo sapiens	BCL2;AIP;TP53;SOD1		R-HSA-8950201;R-HSA-8950771;R-HSA-879201;R-HSA-6790025;R-HSA-6789960
R-HSA-9675108	Nervous system development	1	622	0.0422526	0.944561	0.944561	2	324	0.0244916	9606	Homo sapiens	TAZ		R-HSA-9615626;R-HSA-9618559
R-HSA-1640170	Cell Cycle	1	734	0.0498607	0.96751	0.96751	14	449	0.0339406	9606	Homo sapiens	TP53		R-HSA-6803719;R-HSA-5633460;R-HSA-6799332;R-HSA-8852354;R-HSA-6804879;R-HSA-6799246;R-HSA-6793685;R-HSA-69685;R-HSA-8852337;R-HSA-264435;R-HSA-8852351;R-HSA-6803388;R-HSA-6803801;R-HSA-5693609
R-HSA-597592	Post-translational protein modification	3	1597	0.108484	0.980912	0.980912	5	526	0.0397611	9606	Homo sapiens	RHOT1;TP53;TOMM20		R-HSA-5689973;R-HSA-2997706;R-HSA-5689950;R-HSA-5690843;R-HSA-5696872
R-HSA-5663205	Infectious disease	2	1468	0.0997215	0.99261	0.99261	2	751	0.0567692	9606	Homo sapiens	SLC25A5		R-HSA-180905;R-HSA-168878
R-HSA-392499	Metabolism of proteins	4	2363	0.160519	0.996519	0.996519	19	892	0.0674276	9606	Homo sapiens	RHOT1;AIP;TP53;TOMM20		R-HSA-5389842;R-HSA-390470;R-HSA-5689973;R-HSA-5419281;R-HSA-5368279;R-HSA-2997706;R-HSA-5689950;R-HSA-5389848;R-HSA-5389849;R-HSA-5690843;R-HSA-5419261;R-HSA-5419264;R-HSA-5389857;R-HSA-5419271;R-HSA-5419273;R-HSA-5419279;R-HSA-5389839;R-HSA-5696872;R-HSA-5419277
R-HSA-1266738	Developmental Biology	1	1263	0.0857958	0.997546	0.997546	2	556	0.0420289	9606	Homo sapiens	TAZ		R-HSA-9615626;R-HSA-9618559
R-HSA-168249	Innate Immune System	1	1331	0.0904151	0.998252	0.998252	1	701	0.0529896	9606	Homo sapiens	BCL2		R-HSA-879201
R-HSA-162582	Signal Transduction	5	3423	0.232525	0.99984	0.99984	27	2408	0.182024	9606	Homo sapiens	RHOT1;BCL2;TAZ;TP53		R-HSA-9011981;R-HSA-9011983;R-HSA-195146;R-HSA-1912406;R-HSA-194894;R-HSA-9011985;R-HSA-9011984;R-HSA-2032768;R-HSA-8944104;R-HSA-2028735;R-HSA-194913;R-HSA-194854;R-HSA-2066299;R-HSA-2031355;R-HSA-4395236;R-HSA-194922;R-HSA-2028661;R-HSA-9011941;R-HSA-9623999;R-HSA-2106579;R-HSA-2028651;R-HSA-2060328;R-HSA-2106586;R-HSA-2064418;R-HSA-5632939;R-HSA-2064417;R-HSA-2106591
R-HSA-1643685	Disease	2	2538	0.172407	0.999953	0.999953	2	1589	0.120115	9606	Homo sapiens	SLC25A5		R-HSA-180905;R-HSA-168878
